# Activation of amino acid metabolic program in response to impaired glycolysis in cardiac HIF1 deficient mice

**DOI:** 10.1101/2020.05.23.111674

**Authors:** Ivan Menendez-Montes, Beatriz Escobar, Manuel J. Gomez, Teresa Albendea-Gomez, Beatriz Palacios, Elena Bonzon, Ana Vanessa Alonso, Alessia Ferrarini, Luis Jesus Jimenez-Borreguero, Jesus Vázquez, Silvia Martin-Puig

## Abstract

Hypoxia is an important environmental cue in heart development. Despite of extensive characterization of gain and loss of function models, there is disagreement about the impact of HIF1α elimination in cardiac tissue. Here, we used a new conditional knock out of *Hif1a* in NKX2.5 cardiac progenitors to assess the morphological and functional consequences of HIF1α loss in the developing heart. By combining histology, electron microscopy and high-throughout genomics, proteomics and metabolomics, we found that deletion of Hif1a leads to impaired embryonic glycolysis without influencing cardiomyocyte proliferation and results in an increased mitochondrial number, activation of a transient amino acid response and upregulation of HIF2α and ATF4 by E12.5. *Hif1a* mutants display normal fatty acid oxidation metabolic profile and do not show any sign of cardiac dysfunction in the adulthood. Our results demonstrate that HIF1 signaling is dispensable for heart development and reveal the metabolic flexibility of the embryonic myocardium, opening the potential application of alternative energy sources as therapeutic interventions during ischemic events.
