## Supplementary material for "Activation of amino acid metabolic program in response to impaired glycolysis in cardiac HIF1 deficient mice": Table S2

### Sheet: BIOLOGICAL PROCESS GO TERMS
BIOLOGICAL PROCESS GO TERMS	Genes in reference (12684)	Genes in target (130)	Fold Enrichment	p-value	Genes
carbohydrate catabolic process (GO:0016052)	65	12	18.01	2.04e-12	Ldha, Pygl, Pfkp, Pgam1, Hk2, Pgm2, Gm2a, Galk1, Tpi1, Aldoc, Aldoa, Pfkl
carboxylic acid metabolic process (GO:0019752)	546	27	4.82	6.55e-12	Bcat1, Snca, Pfkl, Mif, Phgdh, P4ha2, P4ha1, Pgam1, Lars, Hk2, Galk1, Egln1, Plod2, Glo1, Mthfd2, Tpi1, Aldoc, Aldoa, Nanp, Pkhd1l1, Ldha, Aarsd1, Grhpr, Pfkp, Ddc, Aldh1l2, Asns
oxoacid metabolic process (GO:0043436)	576	27	4.57	2.25e-11	Bcat1, Snca, Pfkl, Mif, Phgdh, P4ha2, P4ha1, Pgam1, Lars, Hk2, Galk1, Egln1, Plod2, Glo1, Mthfd2, Tpi1, Aldoc, Aldoa, Nanp, Pkhd1l1, Ldha, Aarsd1, Grhpr, Pfkp, Ddc, Aldh1l2, Asns
organic acid metabolic process (GO:0006082)	586	27	4.5	3.33e-11	Bcat1, Snca, Pfkl, Mif, Phgdh, P4ha2, P4ha1, Pgam1, Lars, Hk2, Galk1, Egln1, Plod2, Glo1, Mthfd2, Tpi1, Aldoc, Aldoa, Nanp, Pkhd1l1, Ldha, Aarsd1, Grhpr, Pfkp, Ddc, Aldh1l2, Asns
ADP metabolic process (GO:0046031)	38	9	23.11	1.2e-10	Ldha, Pfkp, Pgam1, Hk2, Galk1, Tpi1, Aldoc, Aldoa, Pfkl
nucleoside diphosphate metabolic process (GO:0009132)	57	10	17.12	2.59e-10	Ldha, Pfkp, Pgam1, Hk2, Galk1, Ak4, Aldoc, Tpi1, Aldoa, Pfkl
nucleoside diphosphate phosphorylation (GO:0006165)	42	9	20.91	3.16e-10	Pfkp, Pgam1, Hk2, Galk1, Ak4, Aldoc, Tpi1, Aldoa, Pfkl
purine ribonucleoside diphosphate metabolic process (GO:0009179)	42	9	20.91	3.16e-10	Ldha, Pfkp, Pgam1, Hk2, Galk1, Aldoc, Tpi1, Aldoa, Pfkl
purine nucleoside diphosphate metabolic process (GO:0009135)	42	9	20.91	3.16e-10	Ldha, Pfkp, Pgam1, Hk2, Galk1, Tpi1, Aldoc, Aldoa, Pfkl
glycolytic process (GO:0006096)	30	8	26.02	4.75e-10	Pfkp, Pgam1, Hk2, Galk1, Aldoc, Tpi1, Aldoa, Pfkl
nucleotide phosphorylation (GO:0046939)	44	9	19.96	4.94e-10	Pfkp, Pgam1, Hk2, Galk1, Ak4, Tpi1, Aldoc, Aldoa, Pfkl
ATP generation from ADP (GO:0006757)	31	8	25.18	6.34e-10	Pfkp, Pgam1, Hk2, Galk1, Aldoc, Tpi1, Aldoa, Pfkl
carbohydrate metabolic process (GO:0005975)	285	18	6.16	6.65e-10	Pgm2, Gm2a, Tpi1, Aldoc, Aldoa, Pfkl, Nanp, Ldha, Pdk1, Atf3, Pygl, Pgam1, Pfkp, Hk2, Galk1, Gbe1, Glo1, Atf4
ribonucleoside diphosphate metabolic process (GO:0009185)	46	9	19.09	7.55e-10	Ldha, Pfkp, Pgam1, Hk2, Galk1, Tpi1, Aldoc, Aldoa, Pfkl
pyruvate biosynthetic process (GO:0042866)	32	8	24.39	8.38e-10	Pfkp, Pgam1, Hk2, Galk1, Aldoc, Tpi1, Aldoa, Pfkl
carboxylic acid biosynthetic process (GO:0046394)	189	15	7.74	8.59e-10	Bcat1, Tpi1, Aldoc, Pfkl, Aldoa, Nanp, Mif, Ldha, Phgdh, Pgam1, Pfkp, Hk2, Plod2, Galk1, Asns
organic acid biosynthetic process (GO:0016053)	190	15	7.7	9.25e-10	Bcat1, Aldoc, Tpi1, Pfkl, Aldoa, Nanp, Mif, Ldha, Phgdh, Pgam1, Pfkp, Hk2, Plod2, Galk1, Asns
pyruvate metabolic process (GO:0006090)	49	9	17.92	1.37e-09	Ldha, Pfkp, Pgam1, Hk2, Galk1, Aldoc, Tpi1, Aldoa, Pfkl
small molecule metabolic process (GO:0044281)	1073	33	3	6.2e-09	Pgm2, Bcat1, Snca, Pfkl, Mif, Atf3, P4ha2, Phgdh, P4ha1, Pgam1, Hk2, Lars, Galk1, Plod2, Ak4, Egln1, Glo1, Atf4, Mthfd2, Tpi1, Aldoc, Aldoa, Nanp, Pkhd1l1, Ldha, Pdk1, Pdxp, Aarsd1, Pfkp, Grhpr, Ddc, Aldh1l2, Asns
nicotinamide nucleotide biosynthetic process (GO:0019359)	41	8	19.04	7.05e-09	Pfkp, Pgam1, Hk2, Galk1, Tpi1, Aldoc, Aldoa, Pfkl
pyridine nucleotide biosynthetic process (GO:0019363)	43	8	18.15	1.05e-08	Pfkp, Pgam1, Hk2, Galk1, Aldoc, Tpi1, Aldoa, Pfkl
pyridine-containing compound biosynthetic process (GO:0072525)	46	8	16.97	1.84e-08	Pfkp, Pgam1, Hk2, Galk1, Tpi1, Aldoc, Aldoa, Pfkl
pyridine-containing compound metabolic process (GO:0072524)	88	10	11.09	2.07e-08	Ldha, Pdxp, Pfkp, Pgam1, Hk2, Galk1, Tpi1, Aldoc, Aldoa, Pfkl
cellular nitrogen compound catabolic process (GO:0044270)	240	15	6.1	2.26e-08	Khsrp, Aldoc, Tpi1, Aldoa, Pfkl, Hmox1, Ldha, Pdxp, Pgam1, Pfkp, Rnps1, Hk2, Galk1, Aldh1l2, Lsm7
heterocycle catabolic process (GO:0046700)	241	15	6.07	2.39e-08	Khsrp, Aldoc, Tpi1, Aldoa, Pfkl, Hmox1, Ldha, Pdxp, Pgam1, Pfkp, Rnps1, Hk2, Galk1, Aldh1l2, Lsm7
ATP metabolic process (GO:0046034)	92	10	10.61	3.19e-08	Ldha, Pfkp, Pgam1, Hk2, Galk1, Ak4, Tpi1, Aldoc, Aldoa, Pfkl
aromatic compound catabolic process (GO:0019439)	248	15	5.9	3.49e-08	Khsrp, Aldoc, Tpi1, Aldoa, Pfkl, Hmox1, Ldha, Pdxp, Pgam1, Pfkp, Rnps1, Hk2, Galk1, Aldh1l2, Lsm7
monocarboxylic acid biosynthetic process (GO:0072330)	122	11	8.8	4.58e-08	Ldha, Pfkp, Pgam1, Hk2, Galk1, Tpi1, Aldoc, Aldoa, Pfkl, Asns, Mif
nucleotide catabolic process (GO:0009166)	72	9	12.2	4.66e-08	Ldha, Pfkp, Pgam1, Hk2, Galk1, Tpi1, Aldoc, Aldoa, Pfkl
organic cyclic compound catabolic process (GO:1901361)	261	15	5.61	6.87e-08	Khsrp, Aldoc, Tpi1, Aldoa, Pfkl, Hmox1, Ldha, Pdxp, Pgam1, Pfkp, Rnps1, Hk2, Galk1, Aldh1l2, Lsm7
generation of precursor metabolites and energy (GO:0006091)	192	13	6.61	8.12e-08	Pgm2, Snca, Aldoc, Tpi1, Pfkl, Aldoa, Ldha, Pgam1, Pfkp, Pygl, Hk2, Galk1, Gbe1
nucleoside triphosphate biosynthetic process (GO:0009142)	77	9	11.4	8.46e-08	Pfkp, Pgam1, Hk2, Galk1, Ak4, Tpi1, Aldoc, Aldoa, Pfkl
ATP biosynthetic process (GO:0006754)	57	8	13.69	1.06e-07	Pfkp, Pgam1, Hk2, Galk1, Aldoc, Tpi1, Aldoa, Pfkl
nucleoside phosphate catabolic process (GO:1901292)	80	9	10.98	1.19e-07	Ldha, Pfkp, Pgam1, Hk2, Galk1, Tpi1, Aldoc, Aldoa, Pfkl
small molecule biosynthetic process (GO:0044283)	354	17	4.69	1.19e-07	Bcat1, Tpi1, Aldoc, Aldoa, Pfkl, Nanp, Mif, Ldha, Atf3, Phgdh, Pgam1, Pfkp, Hk2, Galk1, Plod2, Atf4, Asns
nicotinamide nucleotide metabolic process (GO:0046496)	82	9	10.71	1.47e-07	Ldha, Pfkp, Pgam1, Hk2, Galk1, Aldoc, Tpi1, Aldoa, Pfkl
fructose 1,6-bisphosphate metabolic process (GO:0030388)	6	4	65.05	1.56e-07	Pfkp, Aldoc, Aldoa, Pfkl
pyridine nucleotide metabolic process (GO:0019362)	84	9	10.45	1.82e-07	Ldha, Pfkp, Pgam1, Hk2, Galk1, Aldoc, Tpi1, Aldoa, Pfkl
cofactor metabolic process (GO:0051186)	327	16	4.77	2.24e-07	Mthfd2, Narf, Tpi1, Aldoc, Aldoa, Pfkl, Hmox1, Ldha, Pdxp, Chac1, Pgam1, Pfkp, Hk2, Galk1, Aldh1l2, Glo1
monocarboxylic acid metabolic process (GO:0032787)	288	15	5.08	2.48e-07	Snca, Aldoc, Tpi1, Aldoa, Pfkl, Mif, Ldha, Phgdh, Grhpr, Pgam1, Pfkp, Hk2, Galk1, Glo1, Asns
purine ribonucleoside triphosphate metabolic process (GO:0009205)	114	10	8.56	2.49e-07	Ldha, Pfkp, Pgam1, Hk2, Galk1, Ak4, Tpi1, Aldoc, Aldoa, Pfkl
purine nucleoside monophosphate metabolic process (GO:0009126)	114	10	8.56	2.49e-07	Ldha, Pfkp, Pgam1, Hk2, Galk1, Ak4, Aldoc, Tpi1, Aldoa, Pfkl
purine ribonucleoside monophosphate metabolic process (GO:0009167)	114	10	8.56	2.49e-07	Ldha, Pfkp, Pgam1, Hk2, Galk1, Ak4, Aldoc, Tpi1, Aldoa, Pfkl
purine ribonucleoside triphosphate biosynthetic process (GO:0009206)	65	8	12.01	3.03e-07	Pfkp, Pgam1, Hk2, Galk1, Tpi1, Aldoc, Aldoa, Pfkl
purine nucleoside triphosphate biosynthetic process (GO:0009145)	66	8	11.83	3.42e-07	Pfkp, Pgam1, Hk2, Galk1, Aldoc, Tpi1, Aldoa, Pfkl
ribonucleoside triphosphate metabolic process (GO:0009199)	118	10	8.27	3.45e-07	Ldha, Pfkp, Pgam1, Hk2, Galk1, Ak4, Aldoc, Tpi1, Aldoa, Pfkl
ribonucleoside monophosphate metabolic process (GO:0009161)	118	10	8.27	3.45e-07	Ldha, Pfkp, Pgam1, Hk2, Galk1, Ak4, Aldoc, Tpi1, Aldoa, Pfkl
organophosphate catabolic process (GO:0046434)	118	10	8.27	3.45e-07	Ldha, Pdxp, Pfkp, Pgam1, Hk2, Galk1, Tpi1, Aldoc, Aldoa, Pfkl
ribonucleoside triphosphate biosynthetic process (GO:0009201)	68	8	11.48	4.33e-07	Pfkp, Pgam1, Hk2, Galk1, Tpi1, Aldoc, Aldoa, Pfkl
purine nucleoside triphosphate metabolic process (GO:0009144)	122	10	8	4.71e-07	Ldha, Pfkp, Pgam1, Hk2, Galk1, Ak4, Tpi1, Aldoc, Aldoa, Pfkl
hexose metabolic process (GO:0019318)	95	9	9.24	5.28e-07	Ldha, Atf3, Pdk1, Hk2, Pgm2, Galk1, Tpi1, Atf4, Aldoa
nucleoside monophosphate metabolic process (GO:0009123)	127	10	7.68	6.85e-07	Ldha, Pfkp, Pgam1, Hk2, Galk1, Ak4, Aldoc, Tpi1, Aldoa, Pfkl
drug metabolic process (GO:0017144)	312	15	4.69	6.89e-07	Snca, Aldoc, Tpi1, Aldoa, Pfkl, Nanp, Ldha, Phgdh, Pdxp, Pgam1, Pfkp, Hk2, Galk1, Ddc, Ak4
oxidoreduction coenzyme metabolic process (GO:0006733)	100	9	8.78	8.18e-07	Ldha, Pfkp, Pgam1, Hk2, Galk1, Tpi1, Aldoc, Aldoa, Pfkl
nucleobase-containing small molecule biosynthetic process (GO:0034404)	102	9	8.61	9.69e-07	Ldha, Pfkp, Pgam1, Hk2, Galk1, Tpi1, Aldoc, Aldoa, Pfkl
purine nucleoside monophosphate biosynthetic process (GO:0009127)	76	8	10.27	1.03e-06	Pfkp, Pgam1, Hk2, Galk1, Aldoc, Tpi1, Aldoa, Pfkl
purine ribonucleoside monophosphate biosynthetic process (GO:0009168)	76	8	10.27	1.03e-06	Pfkp, Pgam1, Hk2, Galk1, Tpi1, Aldoc, Aldoa, Pfkl
nucleoside triphosphate metabolic process (GO:0009141)	135	10	7.23	1.2e-06	Ldha, Pfkp, Pgam1, Hk2, Galk1, Ak4, Aldoc, Tpi1, Aldoa, Pfkl
ribonucleoside monophosphate biosynthetic process (GO:0009156)	80	8	9.76	1.53e-06	Pfkp, Pgam1, Hk2, Galk1, Tpi1, Aldoc, Aldoa, Pfkl
monosaccharide metabolic process (GO:0005996)	108	9	8.13	1.57e-06	Ldha, Atf3, Pdk1, Hk2, Pgm2, Galk1, Tpi1, Aldoa, Atf4
glycolytic process through fructose-6-phosphate (GO:0061615)	10	4	39.03	2.11e-06	Pfkp, Galk1, Pfkl, Aldoa
nucleobase-containing compound catabolic process (GO:0034655)	216	12	5.42	2.16e-06	Ldha, Pfkp, Pgam1, Rnps1, Hk2, Khsrp, Galk1, Tpi1, Aldoc, Pfkl, Aldoa, Lsm7
coenzyme metabolic process (GO:0006732)	216	12	5.42	2.16e-06	Ldha, Pdxp, Pfkp, Pgam1, Hk2, Galk1, Aldh1l2, Mthfd2, Tpi1, Aldoc, Pfkl, Aldoa
nucleoside monophosphate biosynthetic process (GO:0009124)	86	8	9.08	2.66e-06	Pfkp, Pgam1, Hk2, Galk1, Tpi1, Aldoc, Aldoa, Pfkl
cellular response to metal ion (GO:0071248)	92	8	8.48	4.44e-06	Cdh1, Cpne5, Mt2, Tfrc, Snca, Bnip3, Atp7b, Hmox1
glucose metabolic process (GO:0006006)	66	7	10.35	4.76e-06	Ldha, Atf3, Pdk1, Hk2, Pgm2, Tpi1, Atf4
response to copper ion (GO:0046688)	15	4	26.02	1.32e-05	Loxl2, Mt2, Snca, Atp7b
ribose phosphate biosynthetic process (GO:0046390)	140	9	6.27	1.34e-05	Pygl, Pfkp, Pgam1, Hk2, Galk1, Tpi1, Aldoc, Aldoa, Pfkl
cellular response to inorganic substance (GO:0071241)	110	8	7.1	1.67e-05	Cdh1, Cpne5, Mt2, Tfrc, Snca, Bnip3, Atp7b, Hmox1
organic substance catabolic process (GO:1901575)	985	25	2.48	1.9e-05	Pgm2, Khsrp, Bcat1, Gm2a, Bnip3, Pfkl, Chac1, Pgam1, Ankzf1, Hk2, Galk1, Glo1, Lsm7, Dtx3l, Tpi1, Aldoc, Aldoa, Pkhd1l1, Hmox1, Ldha, Pdxp, Pfkp, Pygl, Rnps1, Aldh1l2
response to inorganic substance (GO:0010035)	271	12	4.32	2.18e-05	Cdh1, Cpne5, Loxl2, Mt2, Tfrc, Ankzf1, Krt8, Snca, Egln1, Bnip3, Atp7b, Hmox1
coenzyme biosynthetic process (GO:0009108)	117	8	6.67	2.62e-05	Pfkp, Pgam1, Hk2, Galk1, Aldoc, Tpi1, Aldoa, Pfkl
sarcomere organization (GO:0045214)	37	5	13.19	3.51e-05	Casq2, Casq1, Nkx2-5, Krt8, Krt19
cellular modified amino acid metabolic process (GO:0006575)	124	8	6.29	3.99e-05	P4ha2, Chac1, P4ha1, Egln1, Plod2, Aldh1l2, Mthfd2, Glo1
purine ribonucleotide biosynthetic process (GO:0009152)	125	8	6.24	4.23e-05	Pfkp, Pgam1, Hk2, Galk1, Tpi1, Aldoc, Aldoa, Pfkl
oxidation-reduction process (GO:0055114)	606	18	2.9	4.48e-05	Loxl2, Pgm2, Snca, Mthfd2, Uty, Hmox1, Ldha, Alkbh5, P4ha2, Phgdh, Kdm5d, P4ha1, Pygl, Grhpr, Plod2, Egln1, Aldh1l2, Gbe1
cellular amino acid metabolic process (GO:0006520)	204	10	4.78	4.63e-05	P4ha2, Phgdh, P4ha1, Aarsd1, Lars, Bcat1, Plod2, Egln1, Ddc, Asns
cellular response to extracellular stimulus (GO:0031668)	164	9	5.35	4.69e-05	Ldha, Atf3, Slc2a1, Pdxp, Tfrc, Lars, B630005N14Rik, Atf4, Asns
ribose phosphate metabolic process (GO:0019693)	251	11	4.28	5.34e-05	Ldha, Pygl, Pfkp, Pgam1, Hk2, Galk1, Ak4, Tpi1, Aldoc, Pfkl, Aldoa
peptidyl-proline hydroxylation to 4-hydroxy-L-proline (GO:0018401)	8	3	36.59	5.67e-05	P4ha2, P4ha1, Egln1
protein hydroxylation (GO:0018126)	22	4	17.74	6.68e-05	P4ha2, P4ha1, Egln1, Plod2
purine nucleotide biosynthetic process (GO:0006164)	134	8	5.83	6.94e-05	Pfkp, Pgam1, Hk2, Galk1, Aldoc, Tpi1, Aldoa, Pfkl
ribonucleotide biosynthetic process (GO:0009260)	134	8	5.83	6.94e-05	Pfkp, Pgam1, Hk2, Galk1, Aldoc, Tpi1, Aldoa, Pfkl
response to chemical (GO:0042221)	1636	33	1.97	8.12e-05	Map2k1, Cpne5, Loxl2, Nup35, Mgarp, Tfrc, Khsrp, Col2a1, Snca, Bnip3, Pfkl, Trib3, Chac1, Lars, Ankzf1, Hk2, Il1f9, Egln1, Atf4, Cdh1, H2-Ab1, Mt2, H2-Q9, Hmox1, Lphn3, Casq2, Fam162a, Slc7a11, Pdxp, Pfkp, Krt8, Ddc, Atp7b
response to metal ion (GO:0010038)	176	9	4.99	8.12e-05	Cdh1, Cpne5, Loxl2, Mt2, Tfrc, Snca, Bnip3, Atp7b, Hmox1
purine-containing compound biosynthetic process (GO:0072522)	138	8	5.66	8.53e-05	Pfkp, Pgam1, Hk2, Galk1, Tpi1, Aldoc, Aldoa, Pfkl
nucleoside phosphate biosynthetic process (GO:1901293)	178	9	4.93	8.85e-05	Pfkp, Pgam1, Hk2, Galk1, Ak4, Aldoc, Tpi1, Aldoa, Pfkl
sequestering of calcium ion (GO:0051208)	2	2	97.57	0.000104	Casq2, Atp7b
organonitrogen compound biosynthetic process (GO:1901566)	648	18	2.71	0.000106	Bcat1, Snca, Aldoc, Tpi1, Pfkl, Aldoa, Eif2s3y, Phgdh, Il1rap, Aarsd1, Pfkp, Pgam1, Hk2, Lars, Galk1, Plod2, Ddc, Asns
purine ribonucleotide metabolic process (GO:0009150)	228	10	4.28	0.000117	Ldha, Pfkp, Pgam1, Hk2, Galk1, Ak4, Tpi1, Aldoc, Pfkl, Aldoa
cellular response to copper ion (GO:0071280)	10	3	29.27	0.00012	Mt2, Snca, Atp7b
cellular catabolic process (GO:0044248)	1036	24	2.26	0.000122	Khsrp, Gm2a, Bcat1, Bnip3, Aldoc, Tpi1, Pfkl, Aldoa, Hmox1, Pkhd1l1, Ldha, Pdxp, Chac1, Pygl, Pfkp, Pgam1, Rnps1, Hk2, Ankzf1, Galk1, Aldh1l2, Glo1, Lsm7, Dtx3l
regulation of purine nucleotide biosynthetic process (GO:1900371)	48	5	10.16	0.000126	Pdk1, Map2k1, Pgam1, Snca, Mif
regulation of nucleotide biosynthetic process (GO:0030808)	48	5	10.16	0.000126	Pdk1, Map2k1, Pgam1, Snca, Mif
carbohydrate derivative metabolic process (GO:1901135)	549	16	2.84	0.000153	Gm2a, Col2a1, Aldoc, Tpi1, Aldoa, Pfkl, Nanp, Pkhd1l1, Ldha, Pgam1, Pfkp, Pygl, Hk2, Galk1, Ak4, Pfkfb3
peptidyl-proline hydroxylation (GO:0019511)	11	3	26.61	0.000163	P4ha2, P4ha1, Egln1
cellular response to external stimulus (GO:0071496)	193	9	4.55	0.000164	Ldha, Atf3, Slc2a1, Pdxp, Tfrc, Lars, B630005N14Rik, Atf4, Asns
ribonucleotide metabolic process (GO:0009259)	238	10	4.1	0.000167	Ldha, Pfkp, Pgam1, Hk2, Galk1, Ak4, Tpi1, Aldoc, Pfkl, Aldoa
cofactor biosynthetic process (GO:0051188)	154	8	5.07	0.000183	Pfkp, Pgam1, Hk2, Galk1, Tpi1, Aldoc, Aldoa, Pfkl
purine nucleotide metabolic process (GO:0006163)	242	10	4.03	0.000191	Ldha, Pfkp, Pgam1, Hk2, Galk1, Ak4, Tpi1, Aldoc, Pfkl, Aldoa
4-hydroxyproline metabolic process (GO:0019471)	12	3	24.39	0.000216	P4ha2, P4ha1, Egln1
cellular response to chemical stimulus (GO:0070887)	1083	24	2.16	0.000239	Cdh1, Cpne5, H2-Ab1, Nup35, Mt2, Mgarp, Tfrc, Khsrp, Col2a1, Snca, H2-Q9, Bnip3, Trib3, Hmox1, Fam162a, Casq2, Pdxp, Pfkp, Lars, Hk2, Ankzf1, Il1f9, Atp7b, Atf4
cofactor catabolic process (GO:0051187)	31	4	12.59	0.000267	Pdxp, Chac1, Aldh1l2, Hmox1
catabolic process (GO:0009056)	1165	25	2.09	0.000285	Pgm2, Khsrp, Bcat1, Gm2a, Bnip3, Pfkl, Chac1, Pgam1, Ankzf1, Hk2, Galk1, Glo1, Lsm7, Dtx3l, Tpi1, Aldoc, Aldoa, Pkhd1l1, Hmox1, Ldha, Pdxp, Pfkp, Pygl, Rnps1, Aldh1l2
regulation of skeletal muscle contraction by regulation of release of sequestered calcium ion (GO:0014809)	3	2	65.05	0.000311	Casq2, Casq1
dehydroascorbic acid transport (GO:0070837)	3	2	65.05	0.000311	Slc2a1, Slc2a3
pulmonary myocardium development (GO:0003350)	3	2	65.05	0.000311	Nkx2-5, Pitx2
response to stimulus (GO:0050896)	2968	48	1.58	0.000344	Slc2a1, Map2k1, Cpne5, Nup35, Loxl2, Tfrc, Mgarp, Khsrp, Col2a1, Snca, Bnip3, B630005N14Rik, Pfkl, Mif, Trib3, Alkbh5, Atf3, Chac1, Tagap, Lars, Hk2, Ankzf1, Dgkk, Il1f9, Egln1, Bhlhe40, Atf4, Dtx3l, Cdh1, H2-Ab1, Mt2, Kcne1, H2-Q9, Hmox1, Ldha, Lphn3, Tnfsf9, Casq2, Fam162a, Slc7a11, Casq1, Il1rap, Pdxp, Pfkp, Krt8, Ddc, Atp7b, Asns
actomyosin structure organization (GO:0031032)	93	6	6.29	0.00038	Casq2, Casq1, Frmd5, Nkx2-5, Krt8, Krt19
regulation of synapse assembly (GO:0051963)	61	5	8	0.000393	Lphn3, Mdga1, Il1rap, Snca, Lrtm1
purine-containing compound metabolic process (GO:0072521)	265	10	3.68	0.000395	Ldha, Pfkp, Pgam1, Hk2, Galk1, Ak4, Tpi1, Aldoc, Pfkl, Aldoa
nucleotide biosynthetic process (GO:0009165)	174	8	4.49	0.000419	Pfkp, Pgam1, Hk2, Galk1, Tpi1, Aldoc, Aldoa, Pfkl
gluconeogenesis (GO:0006094)	15	3	19.51	0.000437	Atf3, Tpi1, Atf4
cellular aldehyde metabolic process (GO:0006081)	37	4	10.55	0.000535	Pdxp, Grhpr, Tpi1, Glo1
cellular transition metal ion homeostasis (GO:0046916)	67	5	7.28	0.000608	Mt2, Tfrc, Egln1, Atp7b, Hmox1
alpha-amino acid metabolic process (GO:1901605)	141	7	4.84	0.000612	P4ha2, Phgdh, P4ha1, Bcat1, Egln1, Plod2, Asns
regulation of skeletal muscle contraction by calcium ion signaling (GO:0014722)	4	2	48.78	0.000617	Casq2, Casq1
regulation of coenzyme metabolic process (GO:0051196)	39	4	10.01	0.000656	Pdk1, Pgam1, Snca, Mif
cellular response to stimulus (GO:0051716)	1909	34	1.74	0.000674	Slc2a1, Map2k1, Cpne5, Nup35, Mgarp, Tfrc, Khsrp, Col2a1, Snca, Bnip3, B630005N14Rik, Mif, Trib3, Atf3, Chac1, Lars, Ankzf1, Hk2, Il1f9, Atf4, Dtx3l, Cdh1, H2-Ab1, Mt2, Kcne1, H2-Q9, Hmox1, Ldha, Casq2, Fam162a, Pdxp, Pfkp, Atp7b, Asns
cellular response to drug (GO:0035690)	187	8	4.17	0.000675	Casq2, Pdxp, Cdh1, Tfrc, Ankzf1, Bnip3, Atf4, Hmox1
cellular response to amino acid starvation (GO:0034198)	40	4	9.76	0.000724	Atf3, Lars, B630005N14Rik, Atf4
collagen fibril organization (GO:0030199)	40	4	9.76	0.000724	P4ha1, Loxl2, Col2a1, Plod2
regulation of purine nucleotide metabolic process (GO:1900542)	70	5	6.97	0.000744	Pdk1, Map2k1, Pgam1, Snca, Mif
carbohydrate biosynthetic process (GO:0016051)	70	5	6.97	0.000744	Atf3, Pgm2, Gbe1, Tpi1, Atf4
carbohydrate derivative biosynthetic process (GO:1901137)	288	10	3.39	0.000755	Pygl, Pfkp, Pgam1, Hk2, Galk1, Tpi1, Aldoc, Pfkl, Aldoa, Nanp
hexose biosynthetic process (GO:0019319)	18	3	16.26	0.000767	Atf3, Tpi1, Atf4
hexose catabolic process (GO:0019320)	18	3	16.26	0.000767	Ldha, Pgm2, Galk1
response to hypoxia (GO:0001666)	147	7	4.65	0.000784	Fam162a, Alkbh5, Loxl2, Mgarp, Egln1, Bnip3, Hmox1
cellular response to nutrient levels (GO:0031669)	147	7	4.65	0.000784	Atf3, Slc2a1, Pdxp, Lars, B630005N14Rik, Atf4, Asns
response to extracellular stimulus (GO:0009991)	243	9	3.61	0.000883	Ldha, Atf3, Slc2a1, Pdxp, Tfrc, Lars, B630005N14Rik, Atf4, Asns
regulation of potassium ion transport (GO:0043266)	73	5	6.68	0.000901	Casq2, Dpp6, Kcne1, Atf4, Mif
regulation of nucleotide metabolic process (GO:0006140)	73	5	6.68	0.000901	Pdk1, Map2k1, Pgam1, Snca, Mif
response to decreased oxygen levels (GO:0036293)	151	7	4.52	0.000919	Fam162a, Alkbh5, Loxl2, Mgarp, Egln1, Bnip3, Hmox1
