## Supplementary material for "Activation of amino acid metabolic program in response to impaired glycolysis in cardiac HIF1 deficient mice": Table S3

### Sheet: HALLMARK
HALLMARK GENE SETS	Normalized enrichment score	p-value
OXIDATIVE_PHOSPHORYLATION	1.63484	0.00389864
APICAL_JUNCTION	-1.37658	0.0418502
KRAS_SIGNALING_DN	-1.66429	0.00769231
HYPOXIA	-1.83223	0

### Sheet: REACTOME
REACTOME GENE SETS	Normalized enrichment score	P-value
INFLUENZA_VIRAL_RNA_TRANSCRIPTION_AND_REPLICATION	2.03775	0
PEPTIDE_CHAIN_ELONGATION	2.03548	0
NONSENSE_MEDIATED_DECAY_ENHANCED_BY_THE_EXON_JUNCTION_COMPLEX	2.01083	0
SRP_DEPENDENT_COTRANSLATIONAL_PROTEIN_TARGETING_TO_MEMBRANE	1.99283	0.00549451
3_UTR_MEDIATED_TRANSLATIONAL_REGULATION	1.98925	0
TRANSLATION	1.92359	0
RESPIRATORY_ELECTRON_TRANSPORT	1.88365	0.00198807
RESPIRATORY_ELECTRON_TRANSPORT_ATP_SYNTHESIS_BY_CHEMIOSMOTIC_COUPLING_AND_HEAT_PRODUCTION_BY_UNCOUPLING_PROTEINS_	1.84455	0.00401606
FORMATION_OF_THE_TERNARY_COMPLEX_AND_SUBSEQUENTLY_THE_43S_COMPLEX	1.81715	0.0153846
INFLUENZA_LIFE_CYCLE	1.79942	0
ACTIVATION_OF_THE_MRNA_UPON_BINDING_OF_THE_CAP_BINDING_COMPLEX_AND_EIFS_AND_SUBSEQUENT_BINDING_TO_43S	1.69535	0.033264
METABOLISM_OF_MRNA	1.5661	0.0150094
METABOLISM_OF_RNA	1.48774	0.0278293
TRANSMEMBRANE_TRANSPORT_OF_SMALL_MOLECULES	-1.46686	0.00896861
CELL_CELL_COMMUNICATION	-1.47579	0.037037
P2Y_RECEPTORS	-1.5479	0.0385396
BILE_SALT_AND_ORGANIC_ANION_SLC_TRANSPORTERS	-1.55033	0.0449219
METABOLISM_OF_CARBOHYDRATES	-1.59249	0.00414079
HYALURONAN_UPTAKE_AND_DEGRADATION	-1.62196	0.0373281
REGULATION_OF_INSULIN_LIKE_GROWTH_FACTOR_IGF_ACTIVITY_BY_INSULIN_LIKE_GROWTH_FACTOR_BINDING_PROTEINS_IGFBPS	-1.65251	0.0357853
TERMINATION_OF_O_GLYCAN_BIOSYNTHESIS	-1.67679	0.0271967
GLUCOSE_TRANSPORT	-1.68659	0.0410678
PYRUVATE_METABOLISM	-1.78585	0.00992064
GLUCONEOGENESIS	-1.78931	0.0187617
FACILITATIVE_NA_INDEPENDENT_GLUCOSE_TRANSPORTERS	-1.82423	0.00398406
GLUCOSE_METABOLISM	-1.8289	0.00792079
O_LINKED_GLYCOSYLATION_OF_MUCINS	-1.86894	0.00988142
GLYCOLYSIS	-1.99871	0

### Sheet: BIOCARTA
BIOCARTA GENE SETS	Normalized enrichment score	P-value
FEEDER_PATHWAY	-1.54669	0.0458015
UCALPAIN_PATHWAY	-1.64619	0.0411765
GLYCOLYSIS_PATHWAY	-1.72809	0.0135922
