## Supplementary material for "Activation of amino acid metabolic program in response to impaired glycolysis in cardiac HIF1 deficient mice": Table S4

### Sheet: REACTOME PATHWAYS
REACTOME PATHWAYS	Genes in reference (22262)	Genes in target (133)	Fold enrichment	P value
Reversal of alkylation damage by DNA dioxygenases (R-MMU-73943)	2	1	83.69	0.0119
DNA Damage Reversal (R-MMU-73942)	2	1	83.69	0.0119
Serine biosynthesis (R-MMU-977347)	3	1	55.79	0.0178
Lactose synthesis (R-MMU-5653890)	3	1	55.79	0.0178
Glycolysis (R-MMU-70171)	31	10	53.99	7.92e-15
Vitamin C (ascorbate) metabolism (R-MMU-196836)	7	2	47.82	0.000844
Response to metal ions (R-MMU-5660526)	4	1	41.85	0.0236
Galactose catabolism (R-MMU-70370)	4	1	41.85	0.0236
Metallothioneins bind metals (R-MMU-5661231)	4	1	41.85	0.0236
Serotonin and melatonin biosynthesis (R-MMU-209931)	4	1	41.85	0.0236
Catecholamine biosynthesis (R-MMU-209905)	4	1	41.85	0.0236
Phase 3 - rapid repolarisation (R-MMU-5576890)	4	1	41.85	0.0236
TP53 Regulates Transcription of Genes Involved in Cytochrome C Release (R-MMU-6803204)	4	1	41.85	0.0236
Activation of AKT2 (R-MMU-165158)	4	1	41.85	0.0236
Gluconeogenesis (R-MMU-70263)	33	6	30.43	6.19e-08
Glucose metabolism (R-MMU-70326)	69	12	29.11	2.13e-14
Facilitative Na+-independent glucose transporters (R-MMU-428790)	12	2	27.9	0.00243
Proton-coupled monocarboxylate transport (R-MMU-433692)	6	1	27.9	0.0352
Pyruvate metabolism (R-MMU-70268)	24	4	27.9	1.51e-05
Negative feedback regulation of MAPK pathway (R-MMU-5674499)	6	1	27.9	0.0352
Heme degradation (R-MMU-189483)	7	1	23.91	0.041
Metabolism of folate and pterines (R-MMU-196757)	16	2	20.92	0.00426
Glucose transport (R-MMU-70153)	40	4	16.74	0.000108
Hexose transport (R-MMU-189200)	42	4	15.94	0.00013
Phase 2 - plateau phase (R-MMU-5576893)	22	2	15.22	0.00787
Pyruvate metabolism and Citric Acid (TCA) cycle (R-MMU-71406)	45	4	14.88	0.000169
Amino acid synthesis and interconversion (transamination) (R-MMU-70614)	23	2	14.56	0.00857
Collagen biosynthesis and modifying enzymes (R-MMU-1650814)	62	5	13.5	4e-05
Basigin interactions (R-MMU-210991)	25	2	13.39	0.01
Iron uptake and transport (R-MMU-917937)	42	3	11.96	0.00214
Transferrin endocytosis and recycling (R-MMU-917977)	29	2	11.54	0.0133
Amino acid transport across the plasma membrane (R-MMU-352230)	32	2	10.46	0.016
Metabolism of carbohydrates (R-MMU-71387)	259	16	10.34	5.58e-12
Striated Muscle Contraction (R-MMU-390522)	33	2	10.14	0.017
Collagen formation (R-MMU-1474290)	89	5	9.4	0.000215
Muscle contraction (R-MMU-397014)	156	7	7.51	4.78e-05
Metabolism of water-soluble vitamins and cofactors (R-MMU-196849)	94	4	7.12	0.00257
Ion homeostasis (R-MMU-5578775)	49	2	6.83	0.0352
Cardiac conduction (R-MMU-5576891)	98	4	6.83	0.00298
The citric acid (TCA) cycle and respiratory electron transport (R-MMU-1428517)	138	5	6.06	0.00153
Cell surface interactions at the vascular wall (R-MMU-202733)	91	3	5.52	0.0177
Transport of glucose and other sugars, bile salts and organic acids, metal ions and amine compounds (R-MMU-425366)	94	3	5.34	0.0192
Metabolism of amino acids and derivatives (R-MMU-71291)	217	6	4.63	0.00205
SLC-mediated transmembrane transport (R-MMU-425407)	254	7	4.61	0.000897
Metabolism of vitamins and cofactors (R-MMU-196854)	147	4	4.55	0.0121
Ion channel transport (R-MMU-983712)	186	5	4.5	0.00542
Transmembrane transport of small molecules (R-MMU-382551)	601	14	3.9	1.64e-05
Metabolism (R-MMU-1430728)	1714	35	3.42	8.13e-11
Extracellular matrix organization (R-MMU-1474244)	260	5	3.22	0.0205
Processing of Capped Intron-Containing Pre-mRNA (R-MMU-72203)	224	4	2.99	0.0461

### Sheet: PANTHER PATHWAYS
PANTHER PATHWAYS	Genes in reference (22262)	Genes in target (133)	Fold enrichment	P value
Leucine biosynthesis (P02749)	2	1	83.69	0.0119
Alanine biosynthesis (P02724)	2	1	83.69	0.0119
Valine biosynthesis (P02785)	3	1	55.79	0.0178
5-Hydroxytryptamine biosynthesis (P04371)	3	1	55.79	0.0178
Glycolysis (P00024)	25	8	53.56	4.37e-12
Fructose galactose metabolism (P02744)	13	4	51.5	1.36e-06
Isoleucine biosynthesis (P02748)	4	1	41.85	0.0236
Asparagine and aspartate biosynthesis (P02730)	4	1	41.85	0.0236
Serine glycine biosynthesis (P02776)	5	1	33.48	0.0294
Formyltetrahydroformate biosynthesis (P02743)	7	1	23.91	0.041
Pentose phosphate pathway (P02762)	8	1	20.92	0.0467
Adrenaline and noradrenaline biosynthesis (P00001)	31	2	10.8	0.0151
Toll receptor signaling pathway (P00054)	54	2	6.2	0.0419
Integrin signalling pathway (P00034)	187	4	3.58	0.0264

### Sheet: BIOLOGICAL PROCESS GO TERMS
BIOLOGICAL PROCESS GO TERMS	Genes in reference (22262)	Genes in target (133)	Fold enrichment	P value
glycolysis (GO:0006096)	32	6	31.38	5.17e-08
regulation of cellular amino acid metabolic process (GO:0006521)	6	1	27.9	0.0352
glycogen metabolic process (GO:0005977)	39	4	17.17	9.8e-05
monosaccharide metabolic process (GO:0005996)	69	4	9.7	0.000836
generation of precursor metabolites and energy (GO:0006091)	183	10	9.15	1.9e-07
regulation of translation (GO:0006417)	39	2	8.58	0.0231
polysaccharide metabolic process (GO:0005976)	91	4	7.36	0.00229
muscle contraction (GO:0006936)	109	4	6.14	0.00434
cellular amino acid catabolic process (GO:0009063)	57	2	5.87	0.0462
cation transport (GO:0006812)	86	3	5.84	0.0152
carbohydrate metabolic process (GO:0005975)	312	9	4.83	0.000119
nuclear transport (GO:0051169)	113	3	4.44	0.0308
cellular amino acid metabolic process (GO:0006520)	227	6	4.42	0.00256
RNA splicing, via transesterification reactions (GO:0000375)	159	4	4.21	0.0157
anion transport (GO:0006820)	246	6	4.08	0.00379
ion transport (GO:0006811)	391	9	3.85	0.000613
mRNA splicing, via spliceosome (GO:0000398)	183	4	3.66	0.0247
mRNA processing (GO:0006397)	249	5	3.36	0.0174
homeostatic process (GO:0042592)	310	5	2.7	0.0391
biosynthetic process (GO:0009058)	1719	17	1.66	0.0278
RNA metabolic process (GO:0016070)	1536	15	1.63	0.0415
metabolic process (GO:0008152)	6009	57	1.59	5.8e-05
nitrogen compound metabolic process (GO:0006807)	2462	23	1.56	0.0202
primary metabolic process (GO:0044238)	4839	45	1.56	0.000885
