## Supplementary material for "Activation of amino acid metabolic program in response to impaired glycolysis in cardiac HIF1 deficient mice": Table S6

### Sheet: Upstream Regulator Analysis
Upstream Regulator	Expr Log Ratio	Molecule Type	p-value	BH p-value	Activation z-score	Predicted Activation State	Molecules
EGLN		group	1.22e-23	8.1862e-21	4.471	Activated	AK4,ALDOC,ANKRD37,ANKZF1,BNIP3,EGLN1,GRHPR,HK2,HLA-DQB1,LDHA,MIF,PDK1,PFKL,PFKP,PGAM1,PGK1,PGM1,PPP1R3G,PYGL,RLF,SLC16A3,Tnfsf9,TPI1
HIF1A	0.35	transcription regulator	1e-22	3.355e-20	-3.513	Inhibited	ALDOA,ALDOC,ANKRD37,ANKZF1,ASNS,BHLHE40,BNIP3,CDH1,EGLN1,ENO1,FAM162A,GBE1,HK2,HMOX1,IGFBP2,KRT19,LDHA,LOXL2,MIF,P4HA1,P4HA2,PDK1,PFKFB3,PFKL,PGK1,PLOD2,SLC16A3,SLC2A1,SLC2A3,TFRC,TPI1,TRIM66
COMMD1	0.223	transporter	5.59e-21	1.2503e-18	3.592	Activated	ALDOA,ATP7B,BNIP3,EGLN1,GRHPR,HK2,KRT19,LDHA,PDK1,PFKFB3,PFKP,PGK1,TFRC
Hif1		complex	1.67e-16	2.80143e-14	-2.345	Inhibited	ALDOA,BNIP3,CDH1,ENO1,HMOX1,LDHA,LOXL2,PDK1,PFKL,PGK1,SLC16A3,SLC2A1,TFRC
IL15	-0.079	cytokine	1.51e-15	2.02642e-13	-3.129	Inhibited	ALDOA,ALDOC,ATF4,CDH1,EGLN1,ENO1,HK2,HMOX1,IL1RAP,LDHA,MAP2K1,MIF,MSLN,PDK1,PFKFB3,PFKL,PFKP,PGK1,PGM1,PYGL,SLC16A3,TFRC,TNNI2,TPI1
CD38	-0.277	enzyme	3.64e-13	4.07073e-11	-3.52	Inhibited	ALDOA,ALDOC,ASNS,BNIP3,EGLN1,FAM162A,GALK1,GBE1,P4HA1,PDK1,PFKL,PFKP,PGM1,SLC16A3,SLC2A1,TPI1
IKBKE	-0.031	kinase	7.34e-13	7.03591e-11	-2.846	Inhibited	ALDOC,HLA-A,LDHA,PFKL,PGK1,PGM1,PYGL,SLC16A3,SLC2A1,SLC2A3,TPI1
ARNT	-0.092	transcription regulator	4.72e-12	3.9589e-10	-3.264	Inhibited	ALDOA,ALDOC,BHLHE40,BNIP3,ENO1,HK2,LDHA,LOXL2,PGK1,SLC2A1,SLC2A3,TFRC,TPI1
TFRC	-0.497	transporter	1.13e-11	8.42478e-10	-0.302		ATF3,ATF4,ATF5,BNIP3,CHAC1,HK2,HMOX1,LDHA,PFKFB3,PHGDH,SLC2A1,SNCA
VHL	-0.074	transcription regulator	1.35e-10	9.0585e-09	1.253		ATF4,BHLHE40,BNIP3,CDH1,GBE1,GLO1,HMOX1,LOXL2,MIF,PFKFB3,SLC16A3,SLC2A1,TFRC
IL5		cytokine	2.77e-10	1.6897e-08	-3.011	Inhibited	ALDOA,ALDOC,ASNS,ATF4,BNIP3,EGLN1,ENO1,FAM162A,GALK1,P4HA1,PDK1,PFKP,PGM1,SLC16A3,SLC2A1,TPI1
ATF4	0.409	transcription regulator	6.17e-10	3.45006e-08	3.076	Activated	ASNS,ATF3,ATF4,ATF5,BCAT1,CHAC1,IGFBP2,LARS1,MTHFD2,PHGDH,SLC7A11,SLC7A3,TRIB3
MYC	-0.164	transcription regulator	7.69e-10	3.96922e-08	-2.03	Inhibited	ACTA1,ALDOA,ASNS,ATF4,BCAT1,CDH1,COL2A1,EGLN1,ENO1,GM2A,HK2,HLA-A,HMGA1,HMOX1,IL1RAP,LDHA,MIF,Mt2,PDK1,PEG10,PFKFB3,PFKL,PFKP,PGAM1,PGK1,PITX2,Rpl36,SLC16A3,SLC2A1,SLC2A3,TFRC,TPI1
HBEGF	-0.059	growth factor	1.68e-08	8.052e-07	-2.449	Inhibited	ALDOA,ANKRD37,BHLHE40,CDH1,HK2,LDHA,SLC16A3
ALDH2	0.07	enzyme	2.15e-08	9.61767e-07	-2.425	Inhibited	ATF4,ATF5,MTHFD2,PHGDH,SLC7A11,SLC7A3
IL1B		cytokine	2.59e-08	1.08618e-06	0.346		ATF3,ATF4,ATF5,COL2A1,EGLN1,GM2A,HK2,HLA-A,HMGA1,HMOX1,IL1RAP,KRT19,LAMC2,LDHA,MIF,Mt2,PDK1,PFKP,PGAM1,SLC2A1,SLC7A11,SNCA
LINC01139		other	3.04e-08	1.19991e-06	-2.236	Inhibited	ALDOA,ANKRD37,BHLHE40,LDHA,SLC16A3
mir-140		microRNA	9.38e-08	3.49666e-06			BNIP3,CDH1,LOXL2,PDK1,PGK1
NEDD9	-0.236	other	1.05e-07	3.70816e-06	-1.913		ANKRD37,BHLHE40,BNIP3,CDH1,PFKP,PGK1,PLOD2,SLC2A1
TAZ	0.275	enzyme	2.75e-07	9.22625e-06	-1.584		ALDOC,EGLN1,GBE1,HMOX1,LDHA,LOXL2,PGM1,SLC2A1,TPI1
TGFB1	-0.257	growth factor	3.29e-07	1.05123e-05	-1.296		ACTA1,ALDOA,ASNS,ATF4,BHLHE40,CDH1,COL12A1,COL2A1,EGLN1,ENO1,GABRA4,HK2,HLA-DQB1,HMGA1,HMOX1,IGFBP2,KRT19,KRT8,LAMC2,LDHA,LOXL2,MAP2K1,MTHFD2,MYL12A,P4HA1,PFKL,PFKP,PGK1,PHGDH,PLOD2,SLC16A3,SLC2A1,SLC2A3,TFRC
EPAS1	-0.241	transcription regulator	4.08e-07	1.2444e-05	-2.621	Inhibited	ALDOC,BHLHE40,BNIP3,ENO1,GBE1,LDHA,LOXL2,MIF,PFKFB3,PLOD2,SLC2A1,SLC2A3
OSM		cytokine	4.58e-07	1.33617e-05	0.332		ASNS,ATF3,BHLHE40,CDH1,COL2A1,GRHPR,HK2,HLA-A,HMOX1,KRT19,MPP2,Mt2,PFKFB3,PGK1,PITX2,PYGL,SLC16A3
SCAP	-0.084	other	5.08e-07	1.37152e-05			ALDOC,ASNS,ATF3,ATF5,Mt2,MTHFD2,PDK1,TRIB3
IFNG		cytokine	5.11e-07	1.37152e-05	-1.943		ASNS,ATF3,ATF4,CDH1,CHAC1,DTX3L,ENO1,HK2,HLA-A,HLA-DQB1,HMGA1,HMOX1,IL36G,KRT19,LAMC2,LDHA,MAP2K1,MIF,PFKFB3,PFKL,PHGDH,SLC16A3,SLC2A1,SLC7A11,TFRC,TPI1
Immunoglobulin		complex	5.72e-07	1.4762e-05	-0.788		ALDOA,CDH1,EGLN1,ENO1,GBE1,HK2,HLA-A,HLA-DQB1,HMOX1,MTHFD2,NDUFB4,PDK1,PFKL,PGK1,PGM1,SLC2A1,TFRC
NFE2L2	0.075	transcription regulator	9.34e-07	2.32116e-05	-0.146		ALDOA,ATF3,ATF4,BNIP3,CDH1,GBE1,HMOX1,IL36G,PHGDH,PITX2,RGS11,SLC2A1,SLC7A11,TPI1,Xlr3c (includes others)
EIF2S1	0.067	translation regulator	1.36e-06	3.25914e-05			ALDH1L2,ATF4,CHAC1,HMOX1,SLC7A11,TRIB3
NR4A1	-0.256	ligand-dependent nuclear receptor	1.49e-06	3.44755e-05	2.121	Activated	ALDOA,ATF3,ENO1,GBE1,HK2,HMOX1,KRT8,NDUFB4,PDK1,PFKL,PGK1,PGM1
PAX5		transcription regulator	1.62e-06	3.6234e-05	2.449	Activated	HK2,PFKL,PGAM1,PYGL,SLC2A1,SLC2A3
Esrra	-0.012	transcription regulator	1.83e-06	3.96106e-05	2.813	Activated	ALDOA,ALDOC,ENO1,PDK1,PFKL,PGM1,PYGL,SLC2A1
PCGEM1		other	1.93e-06	4.00567e-05	-1.809		ALDOA,ENO1,HK2,LDHA,PGK1,SLC2A1
PKM	-0.785	kinase	1.97e-06	4.00567e-05	-2.472	Inhibited	ALDOA,CDH1,ENO1,HK2,LDHA,PDK1,SLC2A1
PIK3R1	0.026	kinase	2.5e-06	4.90789e-05	0.239		ATF4,ATF5,HMOX1,LDHA,PDK1,SLC2A1,TRIB3
ERBB2	-0.086	kinase	2.56e-06	4.90789e-05	-1.754		ACTA1,ALDOC,ATF3,ATF4,BHLHE40,BNIP3,CAVIN3,CDH1,CNTD1,GBE1,GLO1,LAMC2,LDHA,MIF,P4HA2,PDK1,PFKFB3,PGK1,PGM1,SLC2A1,SNCA
EIF2AK4	-0.057	kinase	3.63e-06	6.76592e-05	2.211	Activated	ASNS,ATF3,ATF4,CHAC1,PHGDH
HIF1AN	0.054	enzyme	3.8e-06	6.89135e-05	1.963		ANKRD37,HK2,LDHA,SLC2A1
EGLN1	-0.846	enzyme	4.26e-06	7.52226e-05	2.438	Activated	COL2A1,PDK1,PFKL,PGK1,SLC2A1,TPI1
EZR	-0.022	other	6.91e-06	0.000118887	-1.268		ATF3,ATF4,CDH1,IGFBP2,TRIB3
APP	-0.124	other	1.08e-05	0.00018117	1.484		ACTA1,ALDOA,ALDOC,ATF4,CDH1,ENO1,GALK1,HMGA1,HMOX1,IGFBP2,LDHA,PDK1,PFKFB3,PFKP,PGAM1,PGK1,SLC7A11,SNCA,TAGAP,TPI1,TRIB3
IDH1	0.115	enzyme	1.71e-05	0.000279856			ATF4,BCAT1,CDH1,PGK1,SLC2A1
MTORC1		complex	2.01e-05	0.000321121	-1.461		ATF4,HK2,LDHA,PFKP,SLC2A1
STAT4	0.01	transcription regulator	2.27e-05	0.000349225	-2.648	Inhibited	ALDOC,ATF4,GBE1,HLA-DQB1,MGARP,P4HA2,PDK1,PLOD2,PYGL,SLC2A3
BCAR4		other	2.29e-05	0.000349225			CDH1,HK2,PFKFB3
ESRRG	0.064	ligand-dependent nuclear receptor	2.43e-05	0.000354463	-2.398	Inhibited	ALDOC,ENO1,HK2,KCNE1B,LDHA,TPI1
KDM8	0.179	enzyme	2.43e-05	0.000354463	-2.216	Inhibited	ALDOA,ENO1,HK2,LDHA,PDK1,SLC2A1
IKBKB	-0.035	kinase	2.74e-05	0.000387223	-2.568	Inhibited	ATF3,CDH1,EGLN1,GM2A,HK2,HLA-A,HMOX1,IGFBP2,KRT8,Mt2
DDIT3	0.774	transcription regulator	2.77e-05	0.000387223	1.147		ASNS,ATF3,ATF4,ATF5,HMOX1,MTHFD2,TRIB3
NCOA3	-0.064	transcription regulator	3.31e-05	0.000453267	-1.547		HK2,HMOX1,LDHA,PGK1,SLC16A3,SLC2A1
GNE	-0.149	kinase	3.98e-05	0.000523643			ASNS,CHAC1,TRIB3
ST6GAL1	-0.345	enzyme	3.98e-05	0.000523643			PDK1,SLC2A1,SLC2A3
SMTNL1		other	4.17e-05	0.00053809	1		ACTA1,GLO1,HK2,TNNI2
RPTOR	-0.074	other	4.86e-05	0.000615294	-2.423	Inhibited	CDH1,ENO1,HK2,LDHA,SLC2A1,TPI1
HTT	-0.137	transcription regulator	5.12e-05	0.000636207			ACTA1,ALDOA,ALDOC,ATF3,BHLHE40,CAVIN3,CPNE5,GLO1,HMGA1,LDHA,NDUFB4,PDK1,SLC2A1,SNCA,TFRC,TNNI2,TPI1
GNAQ	-0.007	enzyme	5.41e-05	0.00066002			ACTA1,AK4,ATF3,BNIP3,HK2,PDK1,PYGL
CREB1	-0.057	transcription regulator	6.28e-05	0.0006974	-0.65		AK4,ATF3,ATF5,BHLHE40,BNIP3,DGKK,HLA-A,HLA-DQB1,HMOX1,MDGA1,NARF,PEG10,SLC2A3,TFRC
NRG1		growth factor	6.3e-05	0.0006974	1.131		ATF4,BNIP3,CDH1,HK2,HMGA1,HMOX1,NKX2-5,PHGDH,SLC2A1,SLC2A3
PPP1R15B	-0.188	phosphatase	6.32e-05	0.0006974			ATF4,CHAC1,TRIB3
SLC7A5	0.379	transporter	6.32e-05	0.0006974			ATF4,CHAC1,TRIB3
SUPT16H	0.066	transcription regulator	6.34e-05	0.0006974			ACTA1,KRT8,LOXL2,TNNI2
IREB2	-0.002	translation regulator	6.34e-05	0.0006974	0.927		HK2,LDHA,SLC2A1,TFRC
SP1	-0.115	transcription regulator	8.47e-05	0.000916673	0.996		ASNS,ATF3,ATP6V0C,CDH1,COL2A1,GABRA4,HK2,HMGA1,HMOX1,KRT19,PDK1,PGK1,SLC2A1,SLC2A3
TP53	0.034	transcription regulator	8.85e-05	0.000938383	2.377	Activated	AK4,ALDOA,ASNS,ATF3,ATF4,BCAT1,BHLHE40,BNIP3,CDH1,COL2A1,HK2,HMGA1,HMOX1,IGFBP2,KRT8,LAMC2,LDHA,MAP2K1,Mt2,NKX2-5,P4HA1,PDK1,PEG10,PFKFB3,PFKP,PHGDH,PLOD2,PRELID1,Rpl36,SLC2A1,TFRC,TRIB3
SREBF1	-0.027	transcription regulator	8.99e-05	0.000938383	-1.34		AK4,ALDOA,ALDOC,BHLHE40,HK2,HMOX1,P4HA2,PDK1,TNNI2
T3-TR-RXR		complex	9.23e-05	0.000938383	-1.98		ENO1,PFKP,SLC16A3,SLC2A1
HOXC8		transcription regulator	9.23e-05	0.000938383	0		Eif2s3y,KRT19,MSLN,SLC16A3
LONP1	0.045	peptidase	0.000105	0.00105157	-2.236	Inhibited	ALDH1L2,ASNS,ATF4,CHAC1,MTHFD2,PGAM1
PDX1		transcription regulator	0.000122	0.00120385	0.946		ASNS,ATF3,ATF4,ATF5,KRT8,PHGDH,SLC2A1,TRIB3
CD28		transmembrane receptor	0.000127	0.00123503	-2.538	Inhibited	BHLHE40,HK2,HLA-DQB1,IL1RAP,LDHA,MMRN1,MSLN,PGAM1,SLC16A3,TFRC
SSRP1	-0.04	transcription regulator	0.00013	0.00123949			ACTA1,KRT8,LOXL2,TNNI2
FH	0.172	enzyme	0.000133	0.00123949			ATF4,HMOX1,LDHA
FUS		transcription regulator	0.000133	0.00123949			ATF3,ATF4,ATF5
STK11	-0.053	kinase	0.000147	0.00135107	-1.938		ALDOA,ATF3,CDH1,ENO1,IL1RAP,LDHA,PGK1,PGM1,PHGDH,TPI1
Pln	0.035	other	0.000149	0.00135107			ACTA1,ALDOA,ENO1,PGK1,TPI1
NUPR1		transcription regulator	0.000165	0.0014762	-1.369		ADGRL3,ALDOC,ATF3,BNIP3,CACNA2D2,EGLN1,FAM162A,HK2,P4HA2,PDK1,PFKFB3,PRELID2,SLC2A1,TRIB3
CSF1	0.045	cytokine	0.000177	0.00156272	-2.097	Inhibited	ENO1,HK2,HLA-A,LDHA,PFKFB3,PFKL,SLC16A3,SLC2A1,TPI1
SLC2A1	-1.111	transporter	0.000182	0.001586			ALDH1L2,HMOX1,SLC7A11
COL6A1	0.142	other	0.000241	0.00207322			ALDOA,TNNI2,TPI1
HNF1A		transcription regulator	0.000248	0.00210643	-2.449	Inhibited	DDC,GBE1,GRHPR,PDK1,PFKL,PFKP,PGK1,TFRC,TPI1,ZNF442
CD3 group		group	0.00027	0.00226463			HK2,LDHA,SLC16A3,TFRC
TCR		complex	0.000283	0.00234436	-0.766		ALDOA,BCAT1,CDH1,ENO1,PGAM1,PGK1,PRELID1,SLC2A1,SLC2A3,TPI1
TNF		cytokine	0.00031	0.00247016	-1.004		ACTA1,ATF3,ATF4,BHLHE40,CAVIN3,CDH1,COL2A1,EGLN1,GASK1B,GM2A,HK2,HLA-A,HMOX1,IGFBP2,IL36G,KRT8,LAMC2,LDHA,MIF,MSLN,Mt2,PHGDH,PLOD2,SLC2A1,TFRC
mir-143		microRNA	0.00031	0.00247016			CDH1,HK2,SLC2A1
MYCN	-0.351	transcription regulator	0.000312	0.00247016	-1.005		ALDOA,HK2,HLA-A,HMGA1,LDHA,MYL12A,PDK1,PHGDH,SLC2A1,TPI1
NFkB (complex)		complex	0.000324	0.00247016	-0.97		ATF3,CDH1,COL2A1,HLA-A,HMOX1,IGFBP2,KRT19,SLC16A3,SLC2A1,TFRC,Tnfsf9,TRIB3
Adaptor protein 2		complex	0.000334	0.00247016			CDH1,HMOX1
SLC16A3	-1.982	transporter	0.000334	0.00247016			HK2,PFKFB3
APBA3	-0.181	transporter	0.000334	0.00247016			PGK1,SLC2A1
EEF1D	0.13	translation regulator	0.000334	0.00247016			CDH1,COL2A1
SDHA	0.057	enzyme	0.000334	0.00247016			HMOX1,SLC2A1
KRAS	-0.182	enzyme	0.000335	0.00247016	0.266		ALDOA,ALDOC,ATF3,BNIP3,CDH1,ENO1,HK2,HMGA1,HMOX1,IGFBP2,LDHA,MAP2K1,MSLN,PFKL,SLC7A11
HDL-cholesterol		complex	0.000348	0.00251084	-2	Inhibited	ALDH1L2,CHAC1,TRIB3,TRIM66
CASZ1	-0.096	enzyme	0.000348	0.00251084	-1.103		ACTA1,CASQ1,COL2A1,TNNI2
TGFBR2	-0.089	kinase	0.000406	0.00289815	-1.196		ATF4,BHLHE40,CDH1,IL1RAP,KRT8,PITX2,SLC2A3
CG		complex	0.000467	0.00329849	-0.761		BCAT1,BHLHE40,CDH1,GASK1B,GM2A,HK2,HLA-A,HMGA1,IGFBP2,PFKFB3
NFKBIA	0.652	transcription regulator	0.000478	0.00334102	-0.134		BNIP3,CDH1,COL2A1,GM2A,HK2,HLA-A,HMGA1,HMOX1,KRT8,Mt2,TFRC
PITX2	-1.198	transcription regulator	0.000487	0.00336884	-1.387		CDH1,GRHPR,LDHA,NDUFB4,PITX2,PLOD2
ATF3	0.706	transcription regulator	0.000539	0.0036905	-0.152		ASNS,ATF3,ATF4,CHAC1,KRT19
ERBB4	0.097	kinase	0.00058	0.00393111	-2.236	Inhibited	ACTA1,CDH1,HMOX1,PGK1,SLC2A1
POR	-0.115	enzyme	0.000586	0.00393206	1.982		ACTA1,ASNS,ATF5,HLA-A,HLA-DQB1,HMOX1,PFKFB3
Insulin		group	0.000607	0.00400626	-0.91		ACTA1,ALDOA,ATF3,HMOX1,IGFBP2,LDHA,PDK1,PFKFB3,PGK1,SLC2A1,SLC2A3
CAV1	0.044	transmembrane receptor	0.000609	0.00400626	-0.336		CDH1,HK2,HMOX1,KRT19,KRT8,SLC2A3
CUEDC2	-0.023	other	0.000663	0.00419692			LDHA,SLC2A3
EN2		transcription regulator	0.000663	0.00419692			ALDOC,SNCA
ENO1	-0.963	enzyme	0.000663	0.00419692			CDH1,ENO1
PLAGL2	-0.222	transcription regulator	0.000663	0.00419692			BNIP3,LDHA
FGF2		growth factor	0.00072	0.00451514	0.354		ATF4,CDH1,ENO1,HK2,IGFBP2,MIF,NKX2-5,PGK1,PITX2,SLC2A1
ZEB1	-0.116	transcription regulator	0.000751	0.00466594	0.109		CDH1,KRT19,LAMC2,LOXL2
STAT3	0.066	transcription regulator	0.000822	0.0050508	-1.444		CDH1,HK2,HLA-A,HMOX1,LDHA,PDK1,PEG10,PFKL,PGK1,SLC2A1,Tnfsf9
IFI16	0.996	transcription regulator	0.000828	0.0050508	-1.067		MAP2K1,MIF,MTHFD2,NKX2-5
CYB5R4	-0.063	enzyme	0.000852	0.00505922			ATF3,HMOX1,Mt2
SMARCD3	0.012	transcription regulator	0.000852	0.00505922			COL2A1,NKX2-5,PITX2
TFAM	-0.005	transcription regulator	0.000852	0.00505922			PFKP,PGAM1,PGK1
F2R	-0.244	G-protein coupled receptor	0.000875	0.00510543	1.103		CDH1,HMOX1,KRT19,KRT8,MIF
TCOF1	-0.1	transporter	0.000875	0.00510543			AK4,BNIP3,GALK1,GRHPR,SLC2A1
CSF2		cytokine	0.000907	0.00524653	-1.947		CDH1,HK2,HLA-DQB1,HMOX1,IL36G,LDHA,PHGDH,SLC2A1,SLC2A3,SLC7A11,TPI1
EP300	-0.06	transcription regulator	0.000997	0.00563866	-0.152		ACTA1,COL2A1,DDC,DDX3Y,GM2A,HMOX1,LAMC2,LDHA,SLC7A11,Uty
PRKCI	-0.099	kinase	0.001	0.00563866			HK2,HMOX1,SLC2A1
TRIB3	2.015	kinase	0.001	0.00563866			ASNS,MTHFD2,TRIB3
TSC2	-0.031	other	0.00102	0.0057035	0.173		ATF3,ATF4,ATP6V0C,HK2,HMOX1,SLC2A1
PIK3C3	0.213	kinase	0.0011	0.00600081			HLA-A,HLA-DQB1
PDK1	-2.048	kinase	0.0011	0.00600081			CDH1,HK2
GABBR1	-0.027	G-protein coupled receptor	0.0011	0.00600081			ATF4,COL2A1
SHH		peptidase	0.00112	0.00606065	-1		ATF5,DDC,HK2,HMGA1,NKX2-5,PITX2
TBX2	0.555	transcription regulator	0.00113	0.00606584	-1.342		ATF3,ATF5,BHLHE40,CDH1,TRIB3
Secretase gamma		complex	0.00117	0.00613336			CDH1,KCNE1B,SLC2A1
PTCH1	-0.196	transmembrane receptor	0.00117	0.00613336			ACTA1,COL2A1,TNNI2
AZGP1		transporter	0.00117	0.00613336			CDH1,HK2,KRT19
BMI1		transcription regulator	0.00119	0.00614656			BNIP3,CDH1,HK2,P4HA1
MAX	-0.037	transcription regulator	0.0012	0.00614656	-2	Inhibited	HK2,HMGA1,PDK1,SLC2A1,SLC2A3
RORC	0.058	ligand-dependent nuclear receptor	0.0012	0.00614656			ASNS,DDC,LRTM1,Mt2,SLC2A3
MAP2K1/2		group	0.0013	0.00660833	0.832		ATF3,CDH1,HK2,HMOX1
CHI3L1		enzyme	0.00136	0.0067597			BHLHE40,CDH1,PEG10
ITCH	-0.043	enzyme	0.00136	0.0067597			PHGDH,SLC2A3,TFRC
THBS4	0.203	other	0.00136	0.0067597			ATF4,COL2A1,MTHFD2
ESRRA		ligand-dependent nuclear receptor	0.00147	0.00725272	-2.203	Inhibited	ALDOC,ENO1,HK2,KRT19,LDHA,TPI1
mir-23		microRNA	0.00156	0.00764058			CDH1,HMGA1,SNCA
TGFB3	0.029	growth factor	0.0016	0.00775695	-1.146		ACTA1,BHLHE40,CDH1,COL2A1,PLOD2
HPX		transporter	0.00163	0.00775695			COL2A1,TFRC
GJA8		transporter	0.00163	0.00775695			ATF4,TRIB3
DPPA2		other	0.00163	0.00775695			NKX2-5,PITX2
LCN2		transporter	0.00165	0.00779683	0.218		ATF5,CDH1,HMOX1,MIF
ADRB		group	0.00167	0.00783615	-1.633		ATF3,ATF5,BHLHE40,BNIP3,HMOX1,SLC7A11
TRPM2		ion channel	0.00178	0.00818068			BNIP3,LDHA,SLC2A1
GLI2	-0.141	transcription regulator	0.00178	0.00818068			CDH1,HK2,NKX2-5,PFKFB3
NCOA2	0.031	transcription regulator	0.00178	0.00818068	0		GBE1,GLO1,KRT19,TPI1
Gsk3		group	0.00192	0.00870486	-1.131		ATF4,CDH1,COL2A1,NKX2-5
ATG7	0.033	enzyme	0.00192	0.00870486	-2	Inhibited	ATF4,HK2,PFKL,SLC2A1
HGF	-0.105	growth factor	0.00196	0.00882658	1.134		ASNS,ATF3,CDH1,COL2A1,HK2,HMOX1,KRT19,LAMC2,LDHA,PGAM1,PGK1
ASXL2	0.084	other	0.00202	0.00903613			FAM162A,HK2,PGK1
SYVN1	-0.144	transporter	0.00206	0.00910643	-1.633		BCAT1,BHLHE40,HLA-A,SLC2A1,SLC2A3,TFRC
PPARGC1A	0.099	transcription regulator	0.00207	0.00910643	0.31		BNIP3,COL2A1,EGLN1,HK2,HMOX1,IL1RAP,LDHA,PGAM1,TRIB3
MEF2C	-0.026	transcription regulator	0.00209	0.00910643	-1.98		ACTA1,ATF3,CASQ2,COL2A1,TNNI2
PTEN	-0.085	phosphatase	0.00209	0.00910643	-0.044		ATF3,CDH1,FNDC10,GALK1,IGFBP2,KRT19,NDUFB4,NKX2-5,PFKFB3,PFKL,PGK1,PGM1,PHGDH,PYGL
ELAVL1	-0.039	other	0.00215	0.00917572	0.468		ATF3,CDH1,HLA-A,HMOX1,KHSRP,SLC7A11
IKBKG	-0.01	kinase	0.0022	0.00917572	-0.828		ACTA1,GM2A,HK2,HLA-A,Mt2
GNA14		enzyme	0.00222	0.00917572			ATF3,BNIP3,HK2,PDK1
EIF2A	0.208	translation regulator	0.00227	0.00917572			ATF4,ATF5
MARCKSL1	-0.035	other	0.00227	0.00917572			ACTA1,CDH1
SSB	0.123	enzyme	0.00227	0.00917572			DGKK,HLA-DQB1
CASQ2	-0.652	other	0.00227	0.00917572			ACTA1,CASQ2
SUPT5H	0.035	transcription regulator	0.00227	0.00917572			ANKRD37,SNCA
MCAM	-0.088	other	0.00227	0.00917572			ATF3,CDH1
ACTA2	-0.627	other	0.00227	0.00917572			ACTA1,CDH1
NKX2-2-AS1		other	0.00227	0.00917572			AK4,FAM162A,PDK1
RAC2	-0.266	enzyme	0.00227	0.00917572			ALDOA,LDHA,MIF
CDK19	0.196	kinase	0.00231	0.0092815	-0.577		ALDOC,ATF3,HMOX1,SLC7A11,TRIB3
SMYD1	-0.149	transcription regulator	0.00239	0.00948929			HK2,MIF,PYGL,TPI1
HDAC1	0.117	transcription regulator	0.00239	0.00948929	0.651		ATF3,CDH1,COL2A1,Mt2,NKX2-5,PFKFB3,TNNI2
ARNT2	0.007	transcription regulator	0.00242	0.00951884	-2.449	Inhibited	COL12A1,HLA-A,PGK1,SLC2A1,SLC2A3,Tnfsf9
IGF1	-0.08	growth factor	0.00244	0.00951884	-1.911		ACTA1,BHLHE40,CDH1,COL2A1,HMGA1,HMOX1,IGFBP2,LDHA,MIF,SLC2A1
PPARG	-1.124	ligand-dependent nuclear receptor	0.00244	0.00951884	-0.105		CDH1,EGLN1,HK2,HMOX1,IL36G,KRT19,PFKFB3,PYGL,SLC2A1,TRIB3
SPRY2	-0.148	other	0.00255	0.00970486			PFKFB3,PGK1,SLC2A1
POSTN	0.206	other	0.00255	0.00970486			ATF4,CDH1,LOXL2
CIP2A	0.018	other	0.00256	0.00970486	0		HK2,PDK1,SLC16A3,SNCA
YBX1	-0.055	transcription regulator	0.00256	0.00970486			HLA-DQB1,PDK1,PFKL,SLC2A3
PLN		transporter	0.00256	0.00970486			ALDOA,ENO1,PGK1,TPI1
CHUK	-0.055	kinase	0.00272	0.0102337	-1.505		ATF3,GM2A,HK2,HLA-A,HMOX1,Mt2
POU2F2		transcription regulator	0.00273	0.0102337	-2	Inhibited	ALDOC,ANKZF1,ENO1,PFKFB3
HDAC4	-0.2	transcription regulator	0.00282	0.0105123			ACTA1,ATF3,GABRA4,LDHA,SLC2A1
EIF2AK3	-0.114	kinase	0.00295	0.0108006			ASNS,ATF3,ATF4,ATF5,LARS1
trypsin		group	0.00301	0.0108006			CDH1,MIF
EN1		transcription regulator	0.00301	0.0108006			ALDOC,SNCA
LIMA1	-0.146	other	0.00301	0.0108006			CDH1,KRT8
DIRAS3		enzyme	0.00301	0.0108006			COL2A1,HMGA1
PINK1	0.196	kinase	0.00301	0.0108006			BNIP3,SLC2A1
TAS1R3		G-protein coupled receptor	0.00301	0.0108006			SLC7A11,SLC7A3
ACOX1	-0.059	enzyme	0.00309	0.0110287	-0.447		IGFBP2,IL1RAP,KRT8,Rpl36,TRIB3
CLEC11A		growth factor	0.00316	0.0112188			ALDOA,LDHA,MIF
MEF2D	-0.072	transcription regulator	0.00332	0.0117248	1.119		ACTA1,CDH1,HMOX1,SLC7A11
UCP1		transporter	0.0034	0.0119445	2.401	Activated	ASNS,ATF4,ATF5,MTHFD2,PHGDH,TRIB3
IKZF1	0.239	transcription regulator	0.00348	0.0121057	2.611	Activated	DTX3L,HK2,PFKL,PGAM1,PYGL,SLC2A1,SLC2A3
KDM3A	-0.218	transcription regulator	0.0035	0.0121057			HMOX1,LOXL2,PLOD2
H2AB3 (includes others)		other	0.0035	0.0121057			ATF3,ATF5,CHAC1
HDAC3	0.01	transcription regulator	0.00353	0.0121468			CDH1,HMOX1,SNCA,TNNI2
SNCA	6.71	enzyme	0.00359	0.0122339	0.728		DDC,GABRA4,GLO1,SLC2A3,SNCA,TPI1,TRIB3
RELA	-0.087	transcription regulator	0.0036	0.0122339	0.849		BHLHE40,CDH1,COL2A1,EGLN1,HMOX1,IGFBP2,KRT8,MIF
IL4		cytokine	0.00361	0.0122339	-3.212	Inhibited	ALDOC,BHLHE40,BNIP3,EGLN1,FAM162A,GBE1,HK2,MAP2K1,PDK1,PFKL,PFKP,PLOD2,RNPS1,SLC2A1,TFRC
DNMT3B	-0.022	enzyme	0.00365	0.0123073	2.2	Activated	ACTA1,CASQ1,CASQ2,CDH1,HLA-DQB1,SLC7A11
CIITA		transcription regulator	0.00384	0.0126306			HLA-A,HLA-DQB1
CRHR1		G-protein coupled receptor	0.00384	0.0126306			SLC2A1,SLC2A3
B2M	0.075	transmembrane receptor	0.00384	0.0126306			HLA-A,HLA-DQB1
AK1	0.211	kinase	0.00384	0.0126306			ENO1,LDHA
S100P		other	0.00384	0.0126306			KRT19,KRT8
TERT	-0.198	enzyme	0.00405	0.013192			ASNS,ATF3,BNIP3,KRT19,PLOD2
IL1		group	0.00405	0.013192	-1		BHLHE40,COL2A1,DDC,HMOX1,SLC2A1,SLC2A3
FOS	0.393	transcription regulator	0.00422	0.0135478	-1		ATF3,CDH1,ENO1,GM2A,HK2,HMOX1,IL36G,KRT8,MMRN1,MSLN,Mt2
RORA	-0.592	ligand-dependent nuclear receptor	0.00423	0.0135478			ASNS,DDC,LRTM1,Mt2,SLC2A3
ASXL1	-0.121	transcription regulator	0.00424	0.0135478			FAM162A,HK2,PGK1
NOX4	-0.204	enzyme	0.00424	0.0135478			ACTA1,CDH1,SLC2A1
AHR	-0.293	ligand-dependent nuclear receptor	0.00462	0.0146486	-1.915		CDH1,COL12A1,EGLN1,ENO1,HK2,LDHA,Mt2,SLC2A1
PI3K (complex)		complex	0.00465	0.0146486	0.693		ATF3,ATF4,CDH1,HK2,HMOX1,IGFBP2,MTHFD2
IGF1R	-0.09	transmembrane receptor	0.00465	0.0146486	-1.103		ACTA1,ALDOA,CAVIN3,CDH1,IGFBP2,KRT19,NDUFB4
JUN	0.17	transcription regulator	0.00472	0.0147496	-0.049		ASNS,ATF3,CDH1,HK2,HMGA1,HMOX1,IGFBP2,NKX2-5,PDK1
IL18	-0.26	cytokine	0.00473	0.0147496	0		ACTA1,ATF3,CDH1,SLC2A3
CRHR2	-0.162	G-protein coupled receptor	0.00477	0.0147496			SLC2A1,SLC2A3
ZIC3		transcription regulator	0.00477	0.0147496			NKX2-5,PITX2
A2M	-0.003	transporter	0.00507	0.0155954			ATF4,CDH1,SLC2A1
CD40LG		cytokine	0.00509	0.0155954	-2.219	Inhibited	ATF3,ATF5,BNIP3,HK2,HLA-DQB1,IL1RAP,MIF,TFRC
MTPN	-0.077	transcription regulator	0.00528	0.016104	-2	Inhibited	BNIP3,CASQ1,DDC,MIF
Akt		group	0.00534	0.0162133	0.753		ATF4,BHLHE40,CDH1,COL2A1,HK2,HMOX1,IGFBP2
MYOCD	-0.3	transcription regulator	0.00557	0.0168355	-1		ACTA1,ATF4,CASQ2,COL2A1
Nos		group	0.00579	0.0168917			CDH1,HMOX1
MFN2	-0.115	enzyme	0.00579	0.0168917			ATF4,BNIP3
AChR		complex	0.00579	0.0168917			ALDOC,ASNS
COL9A1	1.274	other	0.00579	0.0168917			COL12A1,COL2A1
SIM2		transcription regulator	0.00579	0.0168917			BNIP3,CDH1
mir-515		microRNA	0.00579	0.0168917			CDH1,KHSRP
SIX1		transcription regulator	0.00579	0.0168917			ALDOA,CDH1
BAP1	0.086	peptidase	0.00579	0.0168917			ATF3,ATF4
HNRNPA2B1	-0.017	other	0.00585	0.0169929			CDH1,IGFBP2,P4HA1,PEG10,PLOD2
CYP1B1		enzyme	0.00599	0.0173245			HMOX1,IGFBP2,Mt2
MAPT	-0.663	other	0.00607	0.0174806			ACTA1,ALDOA,ENO1,GLO1,PGAM1,PGK1,SLC16A3,SNCA,TPI1
RAC1	-0.194	enzyme	0.00618	0.0177213	0.686		ATF3,CDH1,COL2A1,HMOX1
H2AX	0.016	transcription regulator	0.00648	0.0183463			SLC2A1,SLC2A3,SLC7A11
NKX2-5	-0.487	transcription regulator	0.00648	0.0183463			KCNE1B,NKX2-5,PITX2
MAP3K7		kinase	0.00648	0.0183463			ACTA1,HMOX1,NKX2-5
MTOR	0.027	kinase	0.00656	0.0184948	-1.793		BNIP3,CDH1,ENO1,HK2,LDHA,PFKP,SLC16A3,SLC2A1
ELF3		transcription regulator	0.0069	0.018975			COL2A1,KRT8
hemoglobin		complex	0.0069	0.018975			HMOX1,TFRC
mir-218		microRNA	0.0069	0.018975			CDH1,MDGA1
HIF3A	-0.036	transcription regulator	0.0069	0.018975			PGK1,SLC2A1
NOS1		enzyme	0.0069	0.018975			PDK1,SLC2A1
RPL22	0.269	translation regulator	0.0069	0.018975			ATF3,ATF4
let-7a-5p (and other miRNAs w/seed GAGGUAG)		mature microRNA	0.00698	0.0190162	0.315		AARSD1,HMGA1,HMOX1,KRT19,LOXL2,PLOD2
SP3	-0.066	transcription regulator	0.00698	0.0190162			ASNS,ATF3,COL2A1,GABRA4,PGK1,SLC2A3
SIRT3	0.316	enzyme	0.007	0.0190162			PDK1,SLC2A1,TFRC
AMPK		complex	0.00718	0.0194265			CDH1,HMOX1,PFKFB3,SLC2A1
SLC9A3R1	0.168	other	0.0081	0.0208581			CDH1,KRT19
ZBTB33	0.068	transcription regulator	0.0081	0.0208581			CDH1,PGK1
CTBP2	-0.071	transcription regulator	0.0081	0.0208581			CDH1,KRT8
NF2	-0.093	other	0.0081	0.0208581			CDH1,HMOX1
BACH1	0.132	transcription regulator	0.0081	0.0208581			HMOX1,SLC7A11
SMARCA2	-0.029	transcription regulator	0.00811	0.0208581			ACTA1,CDH1,LAMC2
ELK1	0.168	transcription regulator	0.00811	0.0208581			MTHFD2,SLC2A1,SLC7A11
TLR4	-0.225	transmembrane receptor	0.00844	0.0208581	-0.777		ACTA1,ATF3,CDH1,HMOX1,MIF,SLC7A11,TFRC
INS		other	0.00845	0.0208581	-0.372		CDH1,IGFBP2,SLC2A1,SNCA,TRIB3
SRC	-0.054	kinase	0.00867	0.0208581	-0.919		CDH1,ENO1,PGK1,SLC2A1
BRD2	-0.054	kinase	0.0087	0.0208581			DYNLT1,HMOX1,PRELID1
PI3K (family)		group	0.00907	0.0208581	0.651		CDH1,EGLN1,HMOX1,SLC2A1
FFAR3		G-protein coupled receptor	0.00931	0.0208581			IL1RAP,LOXL2,P4HA2
48s		complex	0.00938	0.0208581			ATF4,ATF5
SSTR2		G-protein coupled receptor	0.00938	0.0208581			CDH1,PYGL
NR1H4	0.322	ligand-dependent nuclear receptor	0.00991	0.0208581	2	Activated	LDHA,PGAM1,PGM1,TPI1
CCN5		growth factor	0.00995	0.0208581			CDH1,KRT8,LAMC2
CISH	0.052	other	0.00995	0.0208581			HMOX1,IL36G,SLC7A11
miR-30c-5p (and other miRNAs w/seed GUAAACA)		mature microRNA	0.01	0.0208581	1.432		LOXL2,P4HA2,PGM1,PLOD2,SLC7A11
Steroid 5 alpha-Reductase		group	0.0106	0.0208581			CDH1
DUSP11	-0.046	phosphatase	0.0106	0.0208581			SNCA
NKX2-6		transcription regulator	0.0106	0.0208581			NKX2-5
eIF2B		complex	0.0106	0.0208581			ATF4
glucose oxidase		group	0.0106	0.0208581			SLC2A1
PKR dimer		complex	0.0106	0.0208581			ATF3
OR51E2		G-protein coupled receptor	0.0106	0.0208581			CDH1
SLC39A6	0.067	transporter	0.0106	0.0208581			CDH1
Mef3		other	0.0106	0.0208581			ALDOA
FBXL17	-0.145	other	0.0106	0.0208581			HMOX1
CMTM8	-0.037	cytokine	0.0106	0.0208581			CDH1
ACSBG1		enzyme	0.0106	0.0208581			SNCA
BRIP1	0.046	enzyme	0.0106	0.0208581			HMOX1
SNAI3	-0.514	transcription regulator	0.0106	0.0208581			CDH1
SNORD21		other	0.0106	0.0208581			HLA-A
NBR2		other	0.0106	0.0208581			SLC2A1
LOXL3	-0.339	enzyme	0.0106	0.0208581			CDH1
GALNT4	-0.097	enzyme	0.0106	0.0208581			SNCA
ZNF750		transcription regulator	0.0106	0.0208581			LAMC2
TDRD9	0.945	enzyme	0.0106	0.0208581			SNCA
TINCR		other	0.0106	0.0208581			PDK1
FRZB	0.311	other	0.0106	0.0208581			COL2A1
Raet1a		other	0.0106	0.0208581			HLA-A
9530018H14Rik		other	0.0106	0.0208581			CDH1
Ap1 gamma		group	0.0106	0.0208581			HLA-A
RYR3	-0.103	ion channel	0.0106	0.0208581			ATF3
ZSCAN21	0.061	transcription regulator	0.0106	0.0208581			SNCA
Raet1b		other	0.0106	0.0208581			HLA-A
APC2	-0.043	enzyme	0.0106	0.0208581			CDH1
ERAP1	-0.16	peptidase	0.0106	0.0208581			HLA-A
EXOC8	0.039	other	0.0106	0.0208581			CDH1
FCGRT	0.078	transmembrane receptor	0.0106	0.0208581			SNCA
F11R	-0.044	other	0.0106	0.0208581			CDH1
KLHL5	-0.07	other	0.0106	0.0208581			SNCA
CDK14	-0.001	kinase	0.0106	0.0208581			SNCA
mir-675		microRNA	0.0106	0.0208581			COL2A1
H60a		other	0.0106	0.0208581			HLA-A
IQSEC1	-0.158	other	0.0106	0.0208581			CDH1
PPP1R3C	0.057	phosphatase	0.0106	0.0208581			SLC2A1
RBBP9	0.077	other	0.0106	0.0208581			CDH1
FGA		other	0.0106	0.0208581			SNCA
KDELR2	-0.087	other	0.0106	0.0208581			SNCA
Raet1d/Raet1e	0.215	other	0.0106	0.0208581			HLA-A
AW551984	0.093	other	0.0106	0.0208581			NKX2-5
DNER		transmembrane receptor	0.0106	0.0208581			SNCA
STK24	-0.077	kinase	0.0106	0.0208581			CDH1
TGFBI	-0.23	other	0.0106	0.0208581			CDH1
CD163		transmembrane receptor	0.0106	0.0208581			HMOX1
MAT2A	-0.032	enzyme	0.0106	0.0208581			HMOX1
PLEKHA1	0.011	other	0.0106	0.0208581			SLC2A1
RRAS2	0.067	enzyme	0.0106	0.0208581			CDH1
ACADS	0.138	enzyme	0.0106	0.0208581			GLO1
CHMP4B	0.018	other	0.0106	0.0208581			SNCA
CACNA1S	-0.554	ion channel	0.0106	0.0208581			SNCA
S100A2		other	0.0106	0.0208581			BNIP3
FDCSP		other	0.0106	0.0208581			CDH1
PLEKHA2	-0.634	other	0.0106	0.0208581			SLC2A1
CBR1	0.132	enzyme	0.0106	0.0208581			CDH1
SV2C	-0.216	other	0.0106	0.0208581			SNCA
CXCL14		cytokine	0.0106	0.0208581			CDH1
CYP7B1	0.175	enzyme	0.0106	0.0208581			SNCA
HP		peptidase	0.0106	0.0208581			HMOX1
WASF3		other	0.0106	0.0208581			CDH1
DDC	-0.871	enzyme	0.0106	0.0208581			SNCA
FXYD5	0.09	ion channel	0.0106	0.0208581			CDH1
ATAD3A	0.037	other	0.0106	0.0208581			CDH1
CDK11A	-0.088	kinase	0.0106	0.0208581			SNCA
Flt1		kinase	0.0106	0.0208581			ATF3
HLA-DRB1		transmembrane receptor	0.0106	0.0208581			SNCA
Rfx5	-0.113	other	0.0106	0.0208581			HLA-A
RBP2		transporter	0.0106	0.0208581			CDH1
ULBP1	-0.312	transmembrane receptor	0.0106	0.0208581			HLA-A
RPS19	0.268	other	0.0106	0.0208581			MIF
P2y Receptor		group	0.0106	0.0208581			SLC2A3
Fibrin		complex	0.0107	0.0208712			CDH1,COL2A1
LATS1	-0.021	kinase	0.0107	0.0208712			CDH1,KRT19
SFRP4		transmembrane receptor	0.0107	0.0208712			CDH1,NKX2-5
estrogen receptor		group	0.0109	0.0211997	-0.243		CDH1,COL12A1,KRT19,KRT8,LAMC2,LOXL2
TRAP1	0.114	enzyme	0.0113	0.0219142	-1		ALDH1L2,FNDC10,MTHFD2,NDUFB4
ETS1	-0.115	transcription regulator	0.0114	0.021981	0		COL2A1,HMOX1,KRT8,PEG10,SLC7A11
BMP2	1.267	growth factor	0.0114	0.021981	-1.461		BHLHE40,CDH1,COL2A1,NKX2-5,PITX2
FGFR2	0.209	kinase	0.0117	0.0224306			CDH1,GASK1B,KBTBD11,PITX2
EGR1	-0.01	transcription regulator	0.0117	0.0224306	1.478		ATF3,CDH1,COL2A1,HMOX1,PEG10
TET1	-0.192	enzyme	0.0122	0.0230597			KRT8,NKX2-5
MXI1	-0.262	transcription regulator	0.0122	0.0230597			LARS1,MTHFD2
GNAI2	-0.1	enzyme	0.0122	0.0230597			BHLHE40,BNIP3
EPCAM	-1.49	other	0.0122	0.0230597			ATF3,CDH1
HDAC2	0.101	transcription regulator	0.0122	0.0230597			CDH1,COL2A1,Mt2,TNNI2
PSEN1	-0.027	peptidase	0.0125	0.0235604			ACTA1,ALDOA,ENO1,KCNE1B,PGAM1,PGK1,SNCA,TPI1
IL3		cytokine	0.0127	0.0238036	-1.455		ATF5,HK2,HLA-A,PFKL,PHGDH,SLC2A1,SLC2A3
Tgf beta		group	0.0127	0.0238036	-0.829		BHLHE40,CDH1,COL12A1,HMOX1,MIF,TFRC
PIK3CG	-0.563	kinase	0.0128	0.0239242			HLA-A,HMOX1,KRT8
ESR2		ligand-dependent nuclear receptor	0.013	0.0242306	-1.458		ATF3,ATF5,BCAT1,CDH1,GM2A,KRT19,KRT8,MSLN,PYGL
IL10RA		transmembrane receptor	0.0131	0.0243493	1.664		BNIP3,HLA-A,PYGL,SLC16A3,SLC2A1,SLC7A11
EGFR	0.14	kinase	0.0134	0.0248381	-0.842		ACTA1,CDH1,HK2,HMGA1,PDK1,SLC2A1,SLC2A3,SLC7A11
PTK2	-0.069	kinase	0.0135	0.024886			ACTA1,KRT8,P4HA1
KLF6	0.003	transcription regulator	0.0135	0.024886			ATF3,CDH1,MSLN
PLP1	0.134	other	0.0137	0.0249125			ATF3,ATF4
SLC2A4	0.146	transporter	0.0137	0.0249125			SLC2A1,SLC2A3
BMPER	-0.271	other	0.0137	0.0249125			CDH1,NKX2-5
MEP1B		peptidase	0.0137	0.0249125			PITX2,TFRC
FGF9	0.146	growth factor	0.0137	0.0249125			HMOX1,PITX2
JUNB	0.118	transcription regulator	0.0138	0.024959	1.154		ATF3,HK2,HMOX1,MYL12A
CREBBP	-0.118	transcription regulator	0.0138	0.024959			CDH1,COL2A1,DDC,DDX3Y,GM2A,SLC7A11,Uty
ERK1/2		group	0.0141	0.0254331	0.175		COL2A1,ENO1,HK2,HLA-A,HMGA1,NKX2-5
SOD1	0.151	enzyme	0.0144	0.0259046			ALDOC,ATF4,GABRA4,HMOX1,Mt2,TFRC
IL12 (family)		group	0.0151	0.0270912			ATF3,SLC2A3,TFRC
PARPBP	-0.105	other	0.0153	0.0273768			KRT8,PLOD2
IRF4		transcription regulator	0.0154	0.0274824	0		ATF4,BNIP3,GALNT2,SLC2A1
miR-141-3p (and other miRNAs w/seed AACACUG)		mature microRNA	0.016	0.0284021			CDH1,MSLN,PITX2
TFAP2C		transcription regulator	0.016	0.0284021			CDH1,KRT8,PITX2
CEBPA		transcription regulator	0.0163	0.0288583	0.816		ASNS,ATF4,CDH1,HMGA1,HMOX1,MMRN1,PLOD2
FAM3B		cytokine	0.017	0.0299396			KRT19,LDHA
EIF4G2	-0.062	translation regulator	0.017	0.0299396			EGLN1,KRT19
ERBB3	-0.169	kinase	0.0172	0.0302126	-0.152		ACTA1,CDH1,HMOX1,PHGDH
WT1	-0.387	transcription regulator	0.0174	0.0304841	-0.428		ASNS,CDH1,IL1RAP,MSLN,SLC15A2,SLC2A3
BNIP3L	-0.408	other	0.0177	0.0306891			HK2,PFKFB3,TFRC
CDH1	-2.576	other	0.0177	0.0306891			CDH1,KRT19,PFKFB3
NRG2	0.113	growth factor	0.0177	0.0306891			BNIP3,HK2,HMOX1
IL1RN		cytokine	0.0177	0.0306891			ATF3,CHAC1,HLA-DQB1
WNT1		cytokine	0.0185	0.0310485	-1.982		CDH1,KRT19,PITX2,Tnfsf9
Il3		cytokine	0.0187	0.0310485			ATF5,BHLHE40,COL2A1
LATS2	-0.18	kinase	0.0188	0.0310485			CDH1,KRT19
SERPINA1		other	0.0188	0.0310485			ATF4,COL2A1
SOX6	0.128	transcription regulator	0.0188	0.0310485			COL2A1,TNNI2
HEXIM1	0.025	transcription regulator	0.0188	0.0310485			LOXL2,SLC2A1
BRD7	-0.026	transcription regulator	0.0188	0.0310485			CDH1,KRT8
CITED2	-0.033	transcription regulator	0.0188	0.0310485			PGK1,PITX2
CD3		complex	0.0189	0.0310485	-0.788		ATF4,HLA-DQB1,IL1RAP,KDM5D,MMRN1,MSLN,MTHFD2,PGAM1,PYGL,TFRC
SMAD2	0.039	transcription regulator	0.0196	0.0310485			CDH1,COL2A1,HMOX1
WNT3A		cytokine	0.0199	0.0310485	-0.786		COL2A1,NKX2-5,PITX2,SLC7A11,Tnfsf9,TRIB3
Vegf		group	0.0204	0.0310485	0.333		ASNS,ATF3,CDH1,GASK1B,HK2,HMOX1,MIF,Mt2,PLOD2
NOS2		enzyme	0.0204	0.0310485	0.749		ACTA1,BNIP3,HMOX1,NKX2-5
MFSD2A		transporter	0.0206	0.0310485			ALDOC,HK2
CDC73	-0.046	other	0.0206	0.0310485			CDH1,HMGA1
TCF7L1	-0.162	transcription regulator	0.0206	0.0310485			ATF3,NKX2-5
SP4	-0.153	transcription regulator	0.0206	0.0310485			GABRA4,KCNE1B
Gm15807/Hmgn5	0.094	other	0.0206	0.0310485			ACTA1,TNNI2
TLR7/8		group	0.0206	0.0310485			SLC7A11,TRIB3
SGPP2		phosphatase	0.0206	0.0310485			ATF4,CDH1
Rsk		group	0.0211	0.0310485			ATF4
CFC1/CFC1B		other	0.0211	0.0310485			PITX2
ZNF219	0.091	transcription regulator	0.0211	0.0310485			COL2A1
ZIC5		transcription regulator	0.0211	0.0310485			CDH1
KLF8	-0.031	transcription regulator	0.0211	0.0310485			CDH1
CYP26B1	0.118	enzyme	0.0211	0.0310485			ATF5
Csl		enzyme	0.0211	0.0310485			CDH1
SLC9A9	-0.418	transporter	0.0211	0.0310485			TFRC
MARCHF2	0.019	enzyme	0.0211	0.0310485			TFRC
MSRA	-0.164	enzyme	0.0211	0.0310485			HMOX1
SENP8	0.283	peptidase	0.0211	0.0310485			SNCA
ALX1		transcription regulator	0.0211	0.0310485			CDH1
ADH1C		enzyme	0.0211	0.0310485			ACTA1
RGMB	0.001	other	0.0211	0.0310485			CDH1
STIL	-0.056	other	0.0211	0.0310485			PITX2
ECD	0.134	transcription regulator	0.0211	0.0310485			ATF4
Fetal Hemoglobin		complex	0.0211	0.0310485			HMOX1
LOXL1	-0.236	enzyme	0.0211	0.0310485			SNCA
MEIS2	-0.245	transcription regulator	0.0211	0.0310485			CDH1
AP1M1	0.054	transporter	0.0211	0.0310485			HLA-A
ACTC1	-0.118	enzyme	0.0211	0.0310485			ACTA1
MAT2B	0.131	enzyme	0.0211	0.0310485			HMOX1
ZNF224		transcription regulator	0.0211	0.0310485			ALDOA
CELA1		peptidase	0.0211	0.0310485			HLA-A
MC3R		G-protein coupled receptor	0.0211	0.0310485			HMOX1
MLIP	0.046	transcription regulator	0.0211	0.0310485			SLC2A1
KLHL40	0.558	other	0.0211	0.0310485			BNIP3
miR-675-3p (miRNAs w/seed UGUAUGC)		mature microRNA	0.0211	0.0310485			CDH1
miR-615-5p (and other miRNAs w/seed GGGGUCC)		mature microRNA	0.0211	0.0310485			KRT19
mir-329		microRNA	0.0211	0.0310485			CDH1
NUBP1	-0.003	other	0.0211	0.0310485			TFRC
CNTN1	-0.066	enzyme	0.0211	0.0310485			CDH1
PYCR2	0.004	enzyme	0.0211	0.0310485			PITX2
PDE4A	0.114	enzyme	0.0211	0.0310485			CDH1
CDC14A	0.036	phosphatase	0.0211	0.0310485			CDH1
IDE	0.017	peptidase	0.0211	0.0310485			SNCA
LTK		kinase	0.0211	0.0310485			ACTA1
IFI30	-0.24	enzyme	0.0211	0.0310485			HLA-A
MED26	0.018	transcription regulator	0.0211	0.0310485			ANKRD37
ADCY6	0.051	enzyme	0.0211	0.0310485			ATF3
IMPACT	0.045	other	0.0211	0.0310485			ATF4
PHC1	0.121	transcription regulator	0.0211	0.0310485			NKX2-5
RGS16	-0.236	enzyme	0.0211	0.0310485			CDH1
PES1	0.023	other	0.0211	0.0310485			HMOX1
SIX4	-0.041	transcription regulator	0.0211	0.0310485			ALDOA
CLDN3	-0.398	transmembrane receptor	0.0211	0.0310485			CDH1
AMELX		growth factor	0.0211	0.0310485			COL2A1
PODXL		kinase	0.0211	0.0310485			CDH1
PALLD	-0.101	other	0.0211	0.0310485			ACTA1
miR-199a-5p (and other miRNAs w/seed CCAGUGU)		mature microRNA	0.0216	0.0315078			ACTA1,CDH1,LAMC2
BTK	0.471	kinase	0.0216	0.0315078			HMOX1,MTHFD2,SLC2A3
EIF2AK2	0.02	kinase	0.0216	0.0315078			ATF3,ATF4,BHLHE40
IL2		cytokine	0.0216	0.0315078	-1.609		ATF5,BHLHE40,CDH1,HK2,MAP2K1,SLC2A3,TFRC,TPI1,TRIB3
Fgf		group	0.0225	0.0321223			CDH1,NKX2-5
BMPR1A	-0.163	kinase	0.0225	0.0321223			COL2A1,NKX2-5
CAMK4	-0.605	kinase	0.0225	0.0321223			ACTA1,ATF3
PPRC1	-0.129	transcription regulator	0.0225	0.0321223			ATF4,HK2
S100A6	0.356	transporter	0.0225	0.0321223			ATF3,CDH1
AVP		other	0.0225	0.0321223			ATF3,ATF4
KEAP1	-0.114	transcription regulator	0.0225	0.0321223			GBE1,HMOX1
CLU	0.277	other	0.0225	0.0321223			ATP7B,CDH1
TXN	0.287	enzyme	0.0225	0.0321223			HMOX1,MIF
CDC42		enzyme	0.0225	0.0321223			ATF3,COL2A1
SIRT1	-0.048	transcription regulator	0.0226	0.0321966	2.164	Activated	BNIP3,CDH1,HK2,HLA-A,HLA-DQB1,HMOX1,SLC7A11
TGFBR1	0.05	kinase	0.0237	0.0336922			BHLHE40,CDH1,HMOX1
Wnt		group	0.0245	0.0345368			CDH1,PITX2
ACTL6A	0.096	other	0.0245	0.0345368			CDH1,HMOX1
ALDH1A2	-0.106	enzyme	0.0245	0.0345368			ATF3,NKX2-5
PRKAR1A	-0.074	kinase	0.0245	0.0345368			CDH1,NKX2-5
NPC1	0.146	transporter	0.0248	0.0347407			ATF4,HLA-DQB1,SNCA
mir-8		microRNA	0.0248	0.0347407	-0.089		ATF3,CDH1,HMOX1,KRT19,MSLN
S100A8		other	0.0248	0.0347407	-2	Inhibited	ATF3,BHLHE40,DDC,HMOX1
HDAC5	-0.022	transcription regulator	0.0259	0.0361308			ACTA1,HK2,PFKL
CTCF	-0.036	transcription regulator	0.0259	0.0361308			CDH1,HLA-DQB1,SLC7A11
THRB	0.479	ligand-dependent nuclear receptor	0.026	0.036195	-1		ACTA1,DDC,IGFBP2,PITX2,SLC7A11
SMAD7	0.126	transcription regulator	0.0264	0.0365123	-1.154		COL2A1,HMOX1,KRT8,PITX2
S100A4		other	0.0265	0.0365123			BNIP3,CDH1
PTGS1	0.012	enzyme	0.0265	0.0365123			ATF3,TNNI2
SFN		other	0.0265	0.0365123			CDH1,KRT8
CSHL1		growth factor	0.0265	0.0365123			ACTA1,SLC2A1
P38 MAPK		group	0.0277	0.0378113	-0.38		ATF3,BNIP3,DDC,HMOX1,MIF,NKX2-5
NKX2-3		transcription regulator	0.0279	0.0378113	0.447		ANKRD37,ASNS,GASK1B,MMRN1,PHGDH
IL1A		cytokine	0.028	0.0378113	1.199		ATF3,HMOX1,IL36G,LDHA
IFN Beta		group	0.0281	0.0378113			ATF3,HLA-A,Mt2
IFNB1		cytokine	0.0286	0.0378113			BHLHE40,COL12A1,DDX3Y,Eif2s3y,HLA-A
AR		ligand-dependent nuclear receptor	0.0286	0.0378113	-0.547		ACTA1,CASQ2,CDH1,MTHFD2,P4HA1,PLOD2,SLC2A3,SLC7A11
SKP2	-0.049	other	0.0287	0.0378113			CDH1,SLC2A1
HEY2	-0.155	transcription regulator	0.0287	0.0378113			ACTA1,NKX2-5
PRKCZ	-0.145	kinase	0.0287	0.0378113			HMOX1,PHGDH
NOS3	0.038	enzyme	0.0287	0.0378113			ACTA1,ATF3
IRS2	0.141	enzyme	0.0287	0.0378113			HMOX1,SLC2A1
ZBTB7A	-0.038	transcription regulator	0.0287	0.0378113			PFKP,SLC2A3
NFIB	-0.075	transcription regulator	0.0287	0.0378113			CACNA2D2,KRT8
TP63		transcription regulator	0.0295	0.0378113	-0.827		BHLHE40,CDH1,HK2,IGFBP2,IL1RAP,KHSRP,SLC2A3,SLC7A11
ANGPT2	0.552	growth factor	0.0299	0.0378113	-1.091		ACTA1,CWC22,HMOX1,MAP2K1,MIF
Calcineurin A		group	0.0308	0.0378113			ACTA1,SLC2A1
MEN1	-0.075	transcription regulator	0.0308	0.0378113			CDH1,IGFBP2
FGFR3	0.3	kinase	0.0308	0.0378113			CDH1,HK2
GSR	-0.204	enzyme	0.0308	0.0378113			HMOX1,SLC2A1
UPF1	-0.21	enzyme	0.0308	0.0378113			CDH1,PYGL
NR1D1	-0.019	ligand-dependent nuclear receptor	0.0308	0.0378113			BNIP3,SLC2A1
ANTXR2	-0.046	transmembrane receptor	0.0315	0.0378113			CDH1
tyrosine kinase		group	0.0315	0.0378113			HMOX1
Bvr		group	0.0315	0.0378113			HMOX1
Cbp/p300-Maf-Nfe2l2		complex	0.0315	0.0378113			HMOX1
Smad1/5/8-Smad4		complex	0.0315	0.0378113			NKX2-5
CYP		group	0.0315	0.0378113			HMOX1
FGF16		growth factor	0.0315	0.0378113			CDH1
SLC48A1	0.041	transporter	0.0315	0.0378113			SLC2A1
C10orf71	-0.096	other	0.0315	0.0378113			ACTA1
MLK4B		other	0.0315	0.0378113			ATF3
BCS1L	-0.072	other	0.0315	0.0378113			ATF4
KDM6A	-0.396	enzyme	0.0315	0.0378113			Uty
ARID5A	0.286	transcription regulator	0.0315	0.0378113			COL2A1
TRAF3IP3		other	0.0315	0.0378113			HK2
ESRP2		other	0.0315	0.0378113			CDH1
ASPN	0.212	other	0.0315	0.0378113			COL2A1
RAB23	0.058	enzyme	0.0315	0.0378113			COL2A1
Nc2		complex	0.0315	0.0378113			HLA-A
GLRX3	0.102	enzyme	0.0315	0.0378113			TFRC
CHRNA1		transmembrane receptor	0.0315	0.0378113			CDH1
F5	-0.386	other	0.0315	0.0378113			MMRN1
SEMA4D	-0.301	transmembrane receptor	0.0315	0.0378113			HLA-DQB1
TRPV1		ion channel	0.0315	0.0378113			HLA-DQB1
FLOT2	-0.032	other	0.0315	0.0378113			CDH1
MPP5	-0.01	kinase	0.0315	0.0378113			CDH1
LGALS3BP	-0.084	transmembrane receptor	0.0315	0.0378113			SNCA
HIF1A-AS2		other	0.0315	0.0378113			CDH1
ADAMTS1	-0.078	peptidase	0.0315	0.0378113			LAMC2
EIF2B1	0.034	translation regulator	0.0315	0.0378113			ATF4
FTMT		enzyme	0.0315	0.0378113			TFRC
ABCC9	-0.014	ion channel	0.0315	0.0378113			SLC2A1
CDH4	0.463	other	0.0315	0.0378113			CDH1
CEBPG	0.081	transcription regulator	0.0315	0.0378113			ASNS
ZBTB32		transcription regulator	0.0315	0.0378113			HLA-DQB1
FBXL5	-0.123	enzyme	0.0315	0.0378113			TFRC
PRMT2	0.134	enzyme	0.0315	0.0378113			CDH1
CLDN4	-0.47	transmembrane receptor	0.0315	0.0378113			CDH1
SLC12A6	-0.175	transporter	0.0315	0.0378113			CDH1
LHX6		transcription regulator	0.0315	0.0378113			PITX2
SH2B3	0.006	other	0.0315	0.0378113			HMOX1
CYP3A4		enzyme	0.0315	0.0378113			HMOX1
RNH1	-0.015	other	0.0315	0.0378113			CDH1
ELOA	-0.104	transcription regulator	0.0315	0.0378113			ATF3
GLUD1	0.007	enzyme	0.0315	0.0378113			SLC2A1
EPC1	-0.017	transcription regulator	0.0315	0.0378113			ACTA1
HSPH1	-0.025	other	0.0315	0.0378113			SNCA
CDC6	-0.176	other	0.0315	0.0378113			CDH1
EXOC7	0.009	transporter	0.0315	0.0378113			SNCA
RFXANK	-0.006	transcription regulator	0.0315	0.0378113			HLA-A
JMY	-0.128	transcription regulator	0.0315	0.0378113			CDH1
FTL	0.093	enzyme	0.0315	0.0378113			TFRC
SLC13A1	-1.095	transporter	0.0318	0.0381032			HK2,IGFBP2,Xlr3c (includes others)
VCAN	-0.073	other	0.0323	0.0385646	0		ACTA1,CASQ2,MIF,MSLN
FMR1	-0.033	translation regulator	0.0323	0.0385646	1		ALDOA,DGKK,ENO1,PFKP
COL18A1	-0.014	other	0.033	0.0391023			EGLN1,HK2,LDHA
HOTAIR		other	0.0331	0.0391023			CDH1,LAMC2
miR-335-3p (miRNAs w/seed UUUUCAU)		mature microRNA	0.0331	0.0391023			LOXL2,PLOD2
ZEB2	-0.061	transcription regulator	0.0331	0.0391023			CDH1,KRT19
BCL3		transcription regulator	0.0331	0.0391023			HLA-DQB1,IL36G
NDRG1	0.148	kinase	0.0331	0.0391023			ATF3,CDH1
ESR1	0.479	ligand-dependent nuclear receptor	0.0334	0.0393873	-1.599		ATF3,ATF5,BCAT1,CASQ2,CDH1,ENO1,GM2A,IGFBP2,KRT19,PITX2,PLOD2,PYGL,RGS11,Rpl36,SLC16A3,SLC7A11,TFRC,TRIB3
BDNF		growth factor	0.0335	0.039436			BHLHE40,CASQ1,CASQ2,P4HA1,PFKFB3,TFRC
SNAI1	0.394	transcription regulator	0.0341	0.040072	1.638		CDH1,COL2A1,KRT8,PFKP
HSF1	-0.015	transcription regulator	0.0349	0.0409404	-0.106		CDH1,GABRA4,HMOX1,LDHA,PGK1
BRD4		kinase	0.0351	0.0411031			ANKRD37,BHLHE40,HMOX1,LOXL2
LRP6	-0.051	transmembrane receptor	0.0354	0.0411671			HK2,SLC2A3
CYP1A2		enzyme	0.0354	0.0411671			IGFBP2,Mt2
KCNK9		ion channel	0.0354	0.0411671			SLC16A3,SLC6A17
LRP1	0.012	transmembrane receptor	0.0354	0.0411671			CDH1,SLC2A3
THRA	0.144	ligand-dependent nuclear receptor	0.037	0.0429522			ACTA1,ATF4,HMOX1
PLIN5		other	0.0377	0.0429522			ATF4,HMOX1
FLCN	0.083	other	0.0377	0.0429522			NDUFB4,PITX2
ITGA5	-0.127	transmembrane receptor	0.0377	0.0429522			COL2A1,IGFBP2
CRH	-0.244	cytokine	0.0377	0.0429522			SLC2A1,SLC2A3
CTBP1	-0.039	enzyme	0.0377	0.0429522			CDH1,KRT8
IL6		cytokine	0.0379	0.0429522	0.467		ATF3,CDH1,COL2A1,HLA-A,HMOX1,KRT8,MAP2K1,Mt2,TFRC
TFAP2A		transcription regulator	0.0383	0.0429522			CDH1,GLO1,PITX2
IL13		cytokine	0.0387	0.0429522	-1.4		ATF3,FAM162A,HMOX1,PFKP,SNCA,TFRC
HRAS	-0.074	enzyme	0.039	0.0429522			ACTA1,ASNS,BNIP3,CDH1,COL2A1,HMOX1,KRT19,MYL12A,PLOD2,PRELID1
FSH		complex	0.0391	0.0429522			ACTA1,HK2,MAP2K1,P4HA2,PGK1,SLC2A1,TFRC
CTNNB1	-0.055	transcription regulator	0.0397	0.0429522	-0.154		ATF3,BHLHE40,CDH1,COL2A1,HK2,IGFBP2,LAMC2,NKX2-5,PGK1,PGM1,PITX2,Rpl36
TLR2	0.35	transmembrane receptor	0.0397	0.0429522			ATF3,HMOX1,SLC7A11
CDX2		transcription regulator	0.0397	0.0429522			CDH1,DDC,LAMC2
Sos		group	0.0405	0.0429522			GM2A,HMOX1,IL36G,MMRN1,Mt2
OGT	0.068	enzyme	0.0411	0.0429522			CDH1,HMGA1,IGFBP2
FLT1	-0.291	kinase	0.0411	0.0429522			BCAT1,COL2A1,HMOX1
cytokine		group	0.0411	0.0429522			HMOX1,IGFBP2,SLC2A1
c-Src		group	0.0418	0.0429522			HMOX1
BLVRA	0.178	enzyme	0.0418	0.0429522			HMOX1
OLFM2		other	0.0418	0.0429522			ACTA1
FDX2	0.088	transporter	0.0418	0.0429522			TFRC
DNAJB4	0.191	other	0.0418	0.0429522			CDH1
GLIPR2	-0.205	other	0.0418	0.0429522			CDH1
LINC00887		other	0.0418	0.0429522			CDH1
HCAR1		G-protein coupled receptor	0.0418	0.0429522			SLC16A3
endothelin receptor		group	0.0418	0.0429522			ACTA1
TUT1	0.161	enzyme	0.0418	0.0429522			CDH1
GALNT3		enzyme	0.0418	0.0429522			CDH1
LRRC32	-0.236	other	0.0418	0.0429522			CDH1
IL-2R		complex	0.0418	0.0429522			PHGDH
PDS5B	-0.093	other	0.0418	0.0429522			CDH1
ALDH3A2	0.121	enzyme	0.0418	0.0429522			HMOX1
PDLIM1	-0.157	transcription regulator	0.0418	0.0429522			CDH1
TRDN	0.036	other	0.0418	0.0429522			CASQ1
SERPINC1		enzyme	0.0418	0.0429522			MIF
PKD2	-0.075	ion channel	0.0418	0.0429522			PITX2
ZFYVE9	0.042	peptidase	0.0418	0.0429522			CDH1
TAP1	0.239	transporter	0.0418	0.0429522			HLA-A
VCL	-0.139	enzyme	0.0418	0.0429522			COL2A1
CLDN1	-0.136	other	0.0418	0.0429522			CDH1
CXCL5		cytokine	0.0418	0.0429522			CDH1
GNB5	0.007	enzyme	0.0418	0.0429522			RGS11
NCK2	-0.049	kinase	0.0418	0.0429522			ATF4
mir-190		microRNA	0.0418	0.0429522			CDH1
miR-494-3p (miRNAs w/seed GAAACAU)		mature microRNA	0.0418	0.0429522			HMOX1
miR-1285-3p (and other miRNAs w/seed CUGGGCA)		mature microRNA	0.0418	0.0429522			CDH1
mir-665		microRNA	0.0418	0.0429522			KHSRP
MRAS	-0.119	enzyme	0.0418	0.0429522			CDH1
ANKH	-0.136	transporter	0.0418	0.0429522			COL2A1
UGDH	0.061	enzyme	0.0418	0.0429522			CDH1
TDO2	0.525	enzyme	0.0418	0.0429522			SLC7A11
CDR2	-0.232	other	0.0418	0.0429522			SLC2A1
PIKFYVE	-0.023	kinase	0.0418	0.0429522			ATF3
DRD5		G-protein coupled receptor	0.0418	0.0429522			HMOX1
CEL		enzyme	0.0418	0.0429522			CDH1
RAD51C	0.08	enzyme	0.0418	0.0429522			KRT8
NFKBIZ	-0.342	transcription regulator	0.0418	0.0429522			IL36G
GNRHR		G-protein coupled receptor	0.0418	0.0429522			SNCA
SLC9A1	-0.046	ion channel	0.0418	0.0429522			HK2
CLTC	-0.001	other	0.0418	0.0429522			HLA-A
CA9	0.165	enzyme	0.0418	0.0429522			COL2A1
KLK6		peptidase	0.0418	0.0429522			CDH1
Tmsb4x (includes others)	0.236	other	0.0418	0.0429522			CDH1
C8orf44-SGK3/SGK3	0.04	kinase	0.0418	0.0429522			ATF4
FDXR	0.269	enzyme	0.0418	0.0429522			TFRC
RNF17	-0.717	other	0.0418	0.0429522			EGLN1
AQP4	-0.432	transporter	0.0418	0.0429522			SLC2A1
MAP3K4	-0.083	kinase	0.0418	0.0429522			CDH1
TAPBP	-0.048	transporter	0.0418	0.0429522			HLA-A
TLR6		transmembrane receptor	0.0418	0.0429522			ATF3
PAX9		transcription regulator	0.0418	0.0429522			COL2A1
FBLN5	0.077	other	0.0418	0.0429522			CDH1
IQGAP1	-0.06	other	0.0418	0.0429522			CDH1
CTH	1.244	enzyme	0.0418	0.0429522			ASNS
H3C6		other	0.0418	0.0429522			IGFBP2
IL17A		cytokine	0.042	0.0430917	1.131		CDH1,COL2A1,IL36G,SLC2A1
miR-125b-5p (and other miRNAs w/seed CCCUGAG)		mature microRNA	0.0426	0.0435741			HK2,KRT19,MAP2K1
miR-338-3p (miRNAs w/seed CCAGCAU)		mature microRNA	0.0426	0.0435741			LOXL2,PLOD2
miR-16-5p (and other miRNAs w/seed AGCAGCA)		mature microRNA	0.043	0.0439163	0.391		HMGA1,HMOX1,MAP2K1,SLC16A3,TPI1
CCN2	0.065	growth factor	0.0441	0.0449713			COL2A1,ENO1,P4HA1
ROR1	0.035	kinase	0.0452	0.0458145			CDH1,KRT19
SMAD1	-0.019	transcription regulator	0.0452	0.0458145			COL2A1,NKX2-5
miR-200b-3p (and other miRNAs w/seed AAUACUG)		mature microRNA	0.0452	0.0458145			CDH1,MSLN
SAFB	-0.009	other	0.0452	0.0458145			CDH1,HMOX1
SOX2		transcription regulator	0.0454	0.0459478	0.526		ATF3,BHLHE40,CDH1,DDC,KRT19,PDK1,PITX2
CYP1A1		enzyme	0.0455	0.0459797			IGFBP2,KRT19,Mt2
SRF	-0.139	transcription regulator	0.0466	0.0470205	-1.934		ACTA1,HMOX1,NKX2-5,PGM1,PKHD1L1,SLC2A1
MED13	-0.067	transcription regulator	0.0478	0.0480867			ENO1,PYGL
TBP	0.114	transcription regulator	0.0478	0.0480867			ASNS,HLA-A
MYD88	-0.11	other	0.0486	0.0488183	0		HLA-A,HMOX1,SLC16A3,Tnfsf9
KLF4	-0.193	transcription regulator	0.099	0.099296	-1.959		CDH1,KRT19,PFKP,PITX2
PRL		cytokine	0.172	0.172257	-1.969		CDH1,DTX3L,ENO1,KRT19
TP73		transcription regulator	0.25	0.25	-2.2	Inhibited	ATF3,BHLHE40,CDH1,LDHA,PDK1
